# Aneuploidies are an ancestral feature of trypanosomatids, and an ancient chromosome duplication is maintained in extant species

**DOI:** 10.1101/2023.06.26.546280

**Authors:** João Luís Reis-Cunha, Samuel Alexandre Pimenta Carvalho, Laila Viana Almeida, A Anderson Coqueiro-dos-Santos, Catarina De Almeida Marques, Jennifer Black, Jeziel Damasceno, Richard McCulloch, Daniella Castanheira Bartholomeu, Daniel Charlton Jeffares

## Abstract

**Background:** Aneuploidy is widely observed in both unicellular and multicellular eukaryotes, usually associated with adaptation to stress conditions. Chromosomal duplication stability is a tradeoff between the fitness cost of having unbalanced gene copies and the potential fitness gained from increased dosage of specific advantageous genes. Trypanosomatids, a family of protozoans which include species that cause neglected tropical diseases, are a relevant group to study aneuploidies, as their life cycle has several stressors that would benefit from the rapid adaptation provided by aneuploidies.

**Results:** By evaluating the data from 866 isolates covering 7 Trypanosomatids genera, we have observed that aneuploidies are present in the majority of clades, and have a reduced occurrence in a specific monophyletic clade that has undergone large genomic reorganisation and chromosomal fusions. We have also identified an ancient chromosomal duplication that was maintained across these parasite’s speciations, which has increased sequence diversity, unusual gene structure and expression regulation.

**Conclusion:** Aneuploidies are an important and ancestral feature in Trypanosomatids. Chromosomal duplication/loss is a constant event in these protozoans, common in *Leishmania* and *Leptomonas* and repressed in *T. brucei* and closely related protozoans. The number of chromosomes with extra copies in a given isolate is usually low, and only one chromosomal duplication was kept for long enough to greatly impact its nucleotide diversity. The thigh control of gene expression in this chromosome suggests that these parasites have adapted to mitigate the fitness cost of having this ancient chromosomal duplication.
