## Supplementary table 2 for "Aneuploidies are an ancestral feature of trypanosomatids, and an ancient chromosome duplication is maintained in extant species"

### Sheet: Plan1
Evaluated Organism	Database of Origin
Angomonas-deanei_ATCC-PRA265	TriTrypDB
Leptomonas-seymouri_ATCC-30220	TriTrypDB
Paratrypanosoma-confusum_CUL13	TriTrypDB
Phytomonas-sp_EM1	NCBI
Phytomonas-sp_Hart1	NCBI
Porcisia-hertigi_C119	TriTrypDB
Strigomonas-culicis	NCBI
Trypanosoma-brucei-brucei_TREU927	TriTrypDB
Trypanosoma-brucei-equiperdum_IVM-t1	NCBI
Trypanosoma-brucei-gambiense_DAL972	TriTrypDB
Trypanosoma-congolense_IL3000-2019	TriTrypDB
Blechomonas-ayalai_B08-376	TriTrypDB
Trypanosoma-conorhini_25E	NCBI
Trypanosoma-cruzi_CLBrener-E	TriTrypDB
Trypanosoma-cruzi_CLBrener-NE	TriTrypDB
Trypanosoma-equiperdum_OVI	NCBI
Trypanosoma-evansi_STIB-805	TriTrypDB
Trypanosoma-grayi_ANR4	TriTrypDB
Trypanosoma-melophagium	NCBI
Trypanosoma-rangeli_AM80	NCBI
Trypanosoma-theileri_Edinburgh	TriTrypDB
Trypanosoma-vivax_Y486	TriTrypDB
Bodo-saltans_Lake-Konstanz	TriTrypDB
Crithidia-fasciculata_Cf-Cl	TriTrypDB
Endotrypanum-monterogeii_LV88	TriTrypDB
Leishmania-braziliensis_M2904-2019	TriTrypDB
Leishmania-enriettii_CUR178	TriTrypDB
Leishmania-major_Friedlin	TriTrypDB
Leishmania-tarentolae_ParrotTarII-2019	TriTrypDB
Leptomonas-pyrrhocoris_H10	TriTrypDB
