## Supplementary table 3 for "Aneuploidies are an ancestral feature of trypanosomatids, and an ancient chromosome duplication is maintained in extant species"

### Sheet: DNA_vs_RNA_coverage
Sample	SRA_DNA	SRA_RNA	Chr	DNA	RNA
cl3	ERR2124126	ERR2124114	LdLV9_01_v1_pilon	0.860769	0.880918
cl3	ERR2124126	ERR2124114	LdLV9_02_v1_pilon	0.801039	0.613177
cl3	ERR2124126	ERR2124114	LdLV9_03_v1_pilon	0.950654	0.845017
cl3	ERR2124126	ERR2124114	LdLV9_04_v1_pilon	0.904411	0.96754
cl3	ERR2124126	ERR2124114	LdLV9_05_v1_pilon	1.19424	1.14491
cl3	ERR2124126	ERR2124114	LdLV9_06_v1_pilon	0.976541	0.909893
cl3	ERR2124126	ERR2124114	LdLV9_07_v1_pilon	0.949095	0.894099
cl3	ERR2124126	ERR2124114	LdLV9_08_v1_pilon	0.806085	0.789084
cl3	ERR2124126	ERR2124114	LdLV9_09_v1_pilon	1.2779	1.19269
cl3	ERR2124126	ERR2124114	LdLV9_10_v1_pilon	0.896054	0.96419
cl3	ERR2124126	ERR2124114	LdLV9_11_v1_pilon	0.89701	0.991011
cl3	ERR2124126	ERR2124114	LdLV9_12_v1_pilon	0.786413	0.625977
cl3	ERR2124126	ERR2124114	LdLV9_13_v1_pilon	0.927274	1.10384
cl3	ERR2124126	ERR2124114	LdLV9_14_v1_pilon	1.21246	1.32337
cl3	ERR2124126	ERR2124114	LdLV9_15_v1_pilon	1.25797	1.21776
cl3	ERR2124126	ERR2124114	LdLV9_16_v1_pilon	0.952801	0.980692
cl3	ERR2124126	ERR2124114	LdLV9_17_v1_pilon	0.960127	0.870866
cl3	ERR2124126	ERR2124114	LdLV9_18_v1_pilon	0.947652	0.998566
cl3	ERR2124126	ERR2124114	LdLV9_19_v1_pilon	0.921981	1.0255
cl3	ERR2124126	ERR2124114	LdLV9_20_v1_pilon	0.948546	0.821857
cl3	ERR2124126	ERR2124114	LdLV9_21_v1_pilon	0.966307	1.08377
cl3	ERR2124126	ERR2124114	LdLV9_22_v1_pilon	0.869251	0.96053
cl3	ERR2124126	ERR2124114	LdLV9_23_v1_pilon	1.35896	1.22952
cl3	ERR2124126	ERR2124114	LdLV9_24_v1_pilon	0.984469	1.037
cl3	ERR2124126	ERR2124114	LdLV9_25_v1_pilon	0.963581	1.10188
cl3	ERR2124126	ERR2124114	LdLV9_26_v1_pilon	1.35247	1.18903
cl3	ERR2124126	ERR2124114	LdLV9_27_v1_pilon	0.892836	1.01107
cl3	ERR2124126	ERR2124114	LdLV9_28_v1_pilon	0.978662	1.08833
cl3	ERR2124126	ERR2124114	LdLV9_29_v1_pilon	0.95657	1.00499
cl3	ERR2124126	ERR2124114	LdLV9_30_v1_pilon	0.960701	1.03645
cl3	ERR2124126	ERR2124114	LdLV9_31_v1_pilon	1.54912	1.03629
cl3	ERR2124126	ERR2124114	LdLV9_32_v1_pilon	0.990491	1.04779
cl3	ERR2124126	ERR2124114	LdLV9_33_v1_pilon	0.924955	0.853432
cl3	ERR2124126	ERR2124114	LdLV9_34_v1_pilon	0.898449	0.96003
cl3	ERR2124126	ERR2124114	LdLV9_35_v1_pilon	0.959079	1.09419
cl3	ERR2124126	ERR2124114	LdLV9_36_v1_pilon	0.96507	1.10475
cl4	ERR2124125	ERR2124113	LdLV9_01_v1_pilon	0.849639	0.880696
cl4	ERR2124125	ERR2124113	LdLV9_02_v1_pilon	0.792631	0.615622
cl4	ERR2124125	ERR2124113	LdLV9_03_v1_pilon	0.926709	0.843137
cl4	ERR2124125	ERR2124113	LdLV9_04_v1_pilon	0.896398	0.975712
cl4	ERR2124125	ERR2124113	LdLV9_05_v1_pilon	1.20798	1.16354
cl4	ERR2124125	ERR2124113	LdLV9_06_v1_pilon	0.972973	0.912488
cl4	ERR2124125	ERR2124113	LdLV9_07_v1_pilon	0.9463	0.908488
cl4	ERR2124125	ERR2124113	LdLV9_08_v1_pilon	0.79856	0.787412
cl4	ERR2124125	ERR2124113	LdLV9_09_v1_pilon	1.28401	1.19988
cl4	ERR2124125	ERR2124113	LdLV9_10_v1_pilon	0.892493	0.970254
cl4	ERR2124125	ERR2124113	LdLV9_11_v1_pilon	0.916068	0.995792
cl4	ERR2124125	ERR2124113	LdLV9_12_v1_pilon	0.796451	0.62797
cl4	ERR2124125	ERR2124113	LdLV9_13_v1_pilon	0.930925	1.10891
cl4	ERR2124125	ERR2124113	LdLV9_14_v1_pilon	1.24035	1.34134
cl4	ERR2124125	ERR2124113	LdLV9_15_v1_pilon	0.910036	0.97792
cl4	ERR2124125	ERR2124113	LdLV9_16_v1_pilon	0.945747	0.983429
cl4	ERR2124125	ERR2124113	LdLV9_17_v1_pilon	0.958425	0.875653
cl4	ERR2124125	ERR2124113	LdLV9_18_v1_pilon	0.970583	1.00482
cl4	ERR2124125	ERR2124113	LdLV9_19_v1_pilon	0.93261	1.04528
cl4	ERR2124125	ERR2124113	LdLV9_20_v1_pilon	0.952961	0.832308
cl4	ERR2124125	ERR2124113	LdLV9_21_v1_pilon	0.962978	1.09125
cl4	ERR2124125	ERR2124113	LdLV9_22_v1_pilon	0.884174	0.985483
cl4	ERR2124125	ERR2124113	LdLV9_23_v1_pilon	1.39367	1.23899
cl4	ERR2124125	ERR2124113	LdLV9_24_v1_pilon	0.977685	1.04112
cl4	ERR2124125	ERR2124113	LdLV9_25_v1_pilon	0.960289	1.11355
cl4	ERR2124125	ERR2124113	LdLV9_26_v1_pilon	1.36861	1.18704
cl4	ERR2124125	ERR2124113	LdLV9_27_v1_pilon	0.902774	1.01803
cl4	ERR2124125	ERR2124113	LdLV9_28_v1_pilon	0.991913	1.09677
cl4	ERR2124125	ERR2124113	LdLV9_29_v1_pilon	0.987877	1.01727
cl4	ERR2124125	ERR2124113	LdLV9_30_v1_pilon	0.981417	1.0399
cl4	ERR2124125	ERR2124113	LdLV9_31_v1_pilon	1.61694	1.03777
cl4	ERR2124125	ERR2124113	LdLV9_32_v1_pilon	1.00877	1.05213
cl4	ERR2124125	ERR2124113	LdLV9_33_v1_pilon	0.947514	0.855404
cl4	ERR2124125	ERR2124113	LdLV9_34_v1_pilon	0.917703	0.961909
cl4	ERR2124125	ERR2124113	LdLV9_35_v1_pilon	0.988545	1.10345
cl4	ERR2124125	ERR2124113	LdLV9_36_v1_pilon	0.987294	1.10927
cl6	ERR2124124	ERR2124112	LdLV9_01_v1_pilon	0.868454	0.869167
cl6	ERR2124124	ERR2124112	LdLV9_02_v1_pilon	0.799856	0.601779
cl6	ERR2124124	ERR2124112	LdLV9_03_v1_pilon	0.957229	0.836947
cl6	ERR2124124	ERR2124112	LdLV9_04_v1_pilon	0.907676	0.971324
cl6	ERR2124124	ERR2124112	LdLV9_05_v1_pilon	1.20253	1.15084
cl6	ERR2124124	ERR2124112	LdLV9_06_v1_pilon	0.984554	0.905271
cl6	ERR2124124	ERR2124112	LdLV9_07_v1_pilon	0.952894	0.901115
cl6	ERR2124124	ERR2124112	LdLV9_08_v1_pilon	0.807989	0.776818
cl6	ERR2124124	ERR2124112	LdLV9_09_v1_pilon	1.28201	1.2036
cl6	ERR2124124	ERR2124112	LdLV9_10_v1_pilon	0.89054	0.960537
cl6	ERR2124124	ERR2124112	LdLV9_11_v1_pilon	0.90444	0.993426
cl6	ERR2124124	ERR2124112	LdLV9_12_v1_pilon	0.783565	0.615213
cl6	ERR2124124	ERR2124112	LdLV9_13_v1_pilon	0.923798	1.11095
cl6	ERR2124124	ERR2124112	LdLV9_14_v1_pilon	1.2205	1.35164
cl6	ERR2124124	ERR2124112	LdLV9_15_v1_pilon	1.24133	1.2176
cl6	ERR2124124	ERR2124112	LdLV9_16_v1_pilon	0.951656	0.977039
cl6	ERR2124124	ERR2124112	LdLV9_17_v1_pilon	0.96297	0.856232
cl6	ERR2124124	ERR2124112	LdLV9_18_v1_pilon	0.955421	0.995575
cl6	ERR2124124	ERR2124112	LdLV9_19_v1_pilon	0.917229	1.02855
cl6	ERR2124124	ERR2124112	LdLV9_20_v1_pilon	0.949341	0.811127
cl6	ERR2124124	ERR2124112	LdLV9_21_v1_pilon	0.969754	1.08761
cl6	ERR2124124	ERR2124112	LdLV9_22_v1_pilon	0.872293	0.96595
cl6	ERR2124124	ERR2124112	LdLV9_23_v1_pilon	1.36239	1.24174
cl6	ERR2124124	ERR2124112	LdLV9_24_v1_pilon	0.978527	1.03044
cl6	ERR2124124	ERR2124112	LdLV9_25_v1_pilon	0.962283	1.10457
cl6	ERR2124124	ERR2124112	LdLV9_26_v1_pilon	1.35106	1.19202
cl6	ERR2124124	ERR2124112	LdLV9_27_v1_pilon	0.886505	1.01473
cl6	ERR2124124	ERR2124112	LdLV9_28_v1_pilon	0.976611	1.09028
cl6	ERR2124124	ERR2124112	LdLV9_29_v1_pilon	0.956596	1.00659
cl6	ERR2124124	ERR2124112	LdLV9_30_v1_pilon	0.95727	1.03679
cl6	ERR2124124	ERR2124112	LdLV9_31_v1_pilon	1.54421	1.03537
cl6	ERR2124124	ERR2124112	LdLV9_32_v1_pilon	0.987996	1.0415
cl6	ERR2124124	ERR2124112	LdLV9_33_v1_pilon	0.922841	0.848915
cl6	ERR2124124	ERR2124112	LdLV9_34_v1_pilon	0.893482	0.958087
cl6	ERR2124124	ERR2124112	LdLV9_35_v1_pilon	0.95529	1.10398
cl6	ERR2124124	ERR2124112	LdLV9_36_v1_pilon	0.95891	1.10666
cl7	ERR2124123	ERR2124111	LdLV9_01_v1_pilon	0.847942	0.869946
cl7	ERR2124123	ERR2124111	LdLV9_02_v1_pilon	0.798196	0.596758
cl7	ERR2124123	ERR2124111	LdLV9_03_v1_pilon	0.945121	0.828117
cl7	ERR2124123	ERR2124111	LdLV9_04_v1_pilon	0.899708	0.959745
cl7	ERR2124123	ERR2124111	LdLV9_05_v1_pilon	1.20301	1.15033
cl7	ERR2124123	ERR2124111	LdLV9_06_v1_pilon	0.974056	0.899171
cl7	ERR2124123	ERR2124111	LdLV9_07_v1_pilon	0.946878	0.888631
cl7	ERR2124123	ERR2124111	LdLV9_08_v1_pilon	0.796932	0.779863
cl7	ERR2124123	ERR2124111	LdLV9_09_v1_pilon	1.28919	1.19506
cl7	ERR2124123	ERR2124111	LdLV9_10_v1_pilon	0.893682	0.959046
cl7	ERR2124123	ERR2124111	LdLV9_11_v1_pilon	0.906098	0.97971
cl7	ERR2124123	ERR2124111	LdLV9_12_v1_pilon	0.781918	0.617044
cl7	ERR2124123	ERR2124111	LdLV9_13_v1_pilon	0.922194	1.09879
cl7	ERR2124123	ERR2124111	LdLV9_14_v1_pilon	1.21176	1.35868
cl7	ERR2124123	ERR2124111	LdLV9_15_v1_pilon	1.25228	1.22803
cl7	ERR2124123	ERR2124111	LdLV9_16_v1_pilon	0.951544	0.973224
cl7	ERR2124123	ERR2124111	LdLV9_17_v1_pilon	0.961278	0.861588
cl7	ERR2124123	ERR2124111	LdLV9_18_v1_pilon	0.958343	0.995389
cl7	ERR2124123	ERR2124111	LdLV9_19_v1_pilon	0.923232	1.03184
cl7	ERR2124123	ERR2124111	LdLV9_20_v1_pilon	0.948606	0.812413
cl7	ERR2124123	ERR2124111	LdLV9_21_v1_pilon	0.966699	1.09047
cl7	ERR2124123	ERR2124111	LdLV9_22_v1_pilon	0.864951	0.956485
cl7	ERR2124123	ERR2124111	LdLV9_23_v1_pilon	1.37946	1.25137
cl7	ERR2124123	ERR2124111	LdLV9_24_v1_pilon	0.986296	1.0405
cl7	ERR2124123	ERR2124111	LdLV9_25_v1_pilon	0.958448	1.11298
cl7	ERR2124123	ERR2124111	LdLV9_26_v1_pilon	1.35965	1.19243
cl7	ERR2124123	ERR2124111	LdLV9_27_v1_pilon	0.885832	1.00784
cl7	ERR2124123	ERR2124111	LdLV9_28_v1_pilon	0.977385	1.09548
cl7	ERR2124123	ERR2124111	LdLV9_29_v1_pilon	0.956101	1.00819
cl7	ERR2124123	ERR2124111	LdLV9_30_v1_pilon	0.959006	1.04472
cl7	ERR2124123	ERR2124111	LdLV9_31_v1_pilon	1.5825	1.03983
cl7	ERR2124123	ERR2124111	LdLV9_32_v1_pilon	0.984922	1.05243
cl7	ERR2124123	ERR2124111	LdLV9_33_v1_pilon	0.926799	0.845551
cl7	ERR2124123	ERR2124111	LdLV9_34_v1_pilon	0.890874	0.958135
cl7	ERR2124123	ERR2124111	LdLV9_35_v1_pilon	0.952651	1.10383
cl7	ERR2124123	ERR2124111	LdLV9_36_v1_pilon	0.956463	1.11638
cl8	ERR2124122	ERR2124110	LdLV9_01_v1_pilon	0.837557	0.879932
cl8	ERR2124122	ERR2124110	LdLV9_02_v1_pilon	0.792026	0.608813
cl8	ERR2124122	ERR2124110	LdLV9_03_v1_pilon	1.27111	1.07586
cl8	ERR2124122	ERR2124110	LdLV9_04_v1_pilon	0.881819	0.960539
cl8	ERR2124122	ERR2124110	LdLV9_05_v1_pilon	1.16413	1.15422
cl8	ERR2124122	ERR2124110	LdLV9_06_v1_pilon	0.964635	0.897162
cl8	ERR2124122	ERR2124110	LdLV9_07_v1_pilon	0.932797	0.890026
cl8	ERR2124122	ERR2124110	LdLV9_08_v1_pilon	1.08284	0.99437
cl8	ERR2124122	ERR2124110	LdLV9_09_v1_pilon	1.2527	1.19971
cl8	ERR2124122	ERR2124110	LdLV9_10_v1_pilon	0.875156	0.95727
cl8	ERR2124122	ERR2124110	LdLV9_11_v1_pilon	0.890841	0.96814
cl8	ERR2124122	ERR2124110	LdLV9_12_v1_pilon	0.770505	0.608236
cl8	ERR2124122	ERR2124110	LdLV9_13_v1_pilon	0.908754	1.08978
cl8	ERR2124122	ERR2124110	LdLV9_14_v1_pilon	0.855289	1.06776
cl8	ERR2124122	ERR2124110	LdLV9_15_v1_pilon	0.894893	0.967833
cl8	ERR2124122	ERR2124110	LdLV9_16_v1_pilon	1.28237	1.20635
cl8	ERR2124122	ERR2124110	LdLV9_17_v1_pilon	0.945127	0.869512
cl8	ERR2124122	ERR2124110	LdLV9_18_v1_pilon	0.93052	0.976045
cl8	ERR2124122	ERR2124110	LdLV9_19_v1_pilon	0.90068	1.0342
cl8	ERR2124122	ERR2124110	LdLV9_20_v1_pilon	0.926847	0.802649
cl8	ERR2124122	ERR2124110	LdLV9_21_v1_pilon	0.952226	1.07442
cl8	ERR2124122	ERR2124110	LdLV9_22_v1_pilon	0.84432	0.96542
cl8	ERR2124122	ERR2124110	LdLV9_23_v1_pilon	0.977543	0.960858
cl8	ERR2124122	ERR2124110	LdLV9_24_v1_pilon	0.973244	1.02177
cl8	ERR2124122	ERR2124110	LdLV9_25_v1_pilon	0.947433	1.08268
cl8	ERR2124122	ERR2124110	LdLV9_26_v1_pilon	1.32264	1.17279
cl8	ERR2124122	ERR2124110	LdLV9_27_v1_pilon	0.880573	0.99671
cl8	ERR2124122	ERR2124110	LdLV9_28_v1_pilon	0.965933	1.06325
cl8	ERR2124122	ERR2124110	LdLV9_29_v1_pilon	0.941824	0.979987
cl8	ERR2124122	ERR2124110	LdLV9_30_v1_pilon	0.945409	1.01228
cl8	ERR2124122	ERR2124110	LdLV9_31_v1_pilon	1.52655	1.01234
cl8	ERR2124122	ERR2124110	LdLV9_32_v1_pilon	1.33852	1.28953
cl8	ERR2124122	ERR2124110	LdLV9_33_v1_pilon	1.25202	1.0614
cl8	ERR2124122	ERR2124110	LdLV9_34_v1_pilon	0.880346	0.933997
cl8	ERR2124122	ERR2124110	LdLV9_35_v1_pilon	0.938577	1.07717
cl8	ERR2124122	ERR2124110	LdLV9_36_v1_pilon	0.952246	1.08699
cl9	ERR2124121	ERR2124109	LdLV9_01_v1_pilon	0.88867	0.901365
cl9	ERR2124121	ERR2124109	LdLV9_02_v1_pilon	0.828748	0.609262
cl9	ERR2124121	ERR2124109	LdLV9_03_v1_pilon	0.98747	0.855429
cl9	ERR2124121	ERR2124109	LdLV9_04_v1_pilon	0.921177	0.975575
cl9	ERR2124121	ERR2124109	LdLV9_05_v1_pilon	1.23029	1.17455
cl9	ERR2124121	ERR2124109	LdLV9_06_v1_pilon	1.00369	0.921386
cl9	ERR2124121	ERR2124109	LdLV9_07_v1_pilon	0.963675	0.895524
cl9	ERR2124121	ERR2124109	LdLV9_08_v1_pilon	0.813265	0.785993
cl9	ERR2124121	ERR2124109	LdLV9_09_v1_pilon	1.30865	1.20364
cl9	ERR2124121	ERR2124109	LdLV9_10_v1_pilon	0.898332	0.96059
cl9	ERR2124121	ERR2124109	LdLV9_11_v1_pilon	0.901251	0.980485
cl9	ERR2124121	ERR2124109	LdLV9_12_v1_pilon	0.798439	0.619805
cl9	ERR2124121	ERR2124109	LdLV9_13_v1_pilon	0.927874	1.10339
cl9	ERR2124121	ERR2124109	LdLV9_14_v1_pilon	1.20103	1.35519
cl9	ERR2124121	ERR2124109	LdLV9_15_v1_pilon	1.27956	1.24059
cl9	ERR2124121	ERR2124109	LdLV9_16_v1_pilon	0.962585	0.973229
cl9	ERR2124121	ERR2124109	LdLV9_17_v1_pilon	0.961663	0.864699
cl9	ERR2124121	ERR2124109	LdLV9_18_v1_pilon	0.94011	0.985754
cl9	ERR2124121	ERR2124109	LdLV9_19_v1_pilon	0.911771	1.03469
cl9	ERR2124121	ERR2124109	LdLV9_20_v1_pilon	0.952359	0.804471
cl9	ERR2124121	ERR2124109	LdLV9_21_v1_pilon	0.97644	1.08992
cl9	ERR2124121	ERR2124109	LdLV9_22_v1_pilon	0.848085	0.966872
cl9	ERR2124121	ERR2124109	LdLV9_23_v1_pilon	1.36383	1.24135
cl9	ERR2124121	ERR2124109	LdLV9_24_v1_pilon	0.990979	1.03482
cl9	ERR2124121	ERR2124109	LdLV9_25_v1_pilon	0.961556	1.10625
cl9	ERR2124121	ERR2124109	LdLV9_26_v1_pilon	1.35011	1.18747
cl9	ERR2124121	ERR2124109	LdLV9_27_v1_pilon	0.870777	1.00002
cl9	ERR2124121	ERR2124109	LdLV9_28_v1_pilon	0.959442	1.08172
cl9	ERR2124121	ERR2124109	LdLV9_29_v1_pilon	0.935366	0.993616
cl9	ERR2124121	ERR2124109	LdLV9_30_v1_pilon	0.937244	1.03058
cl9	ERR2124121	ERR2124109	LdLV9_31_v1_pilon	1.55123	1.02868
cl9	ERR2124121	ERR2124109	LdLV9_32_v1_pilon	0.960712	1.03377
cl9	ERR2124121	ERR2124109	LdLV9_33_v1_pilon	0.899453	0.836553
cl9	ERR2124121	ERR2124109	LdLV9_34_v1_pilon	0.869284	0.942637
cl9	ERR2124121	ERR2124109	LdLV9_35_v1_pilon	0.918225	1.08674
cl9	ERR2124121	ERR2124109	LdLV9_36_v1_pilon	0.926676	1.09338
cl10	ERR2124128	ERR2124116	LdLV9_01_v1_pilon	0.87451	0.8703
cl10	ERR2124128	ERR2124116	LdLV9_02_v1_pilon	0.81844	0.623107
cl10	ERR2124128	ERR2124116	LdLV9_03_v1_pilon	0.96648	0.855903
cl10	ERR2124128	ERR2124116	LdLV9_04_v1_pilon	0.92088	0.98194
cl10	ERR2124128	ERR2124116	LdLV9_05_v1_pilon	1.21383	1.15805
cl10	ERR2124128	ERR2124116	LdLV9_06_v1_pilon	0.99528	0.917666
cl10	ERR2124128	ERR2124116	LdLV9_07_v1_pilon	0.96388	0.918832
cl10	ERR2124128	ERR2124116	LdLV9_08_v1_pilon	0.80453	0.785505
cl10	ERR2124128	ERR2124116	LdLV9_09_v1_pilon	1.28932	1.20495
cl10	ERR2124128	ERR2124116	LdLV9_10_v1_pilon	0.89183	0.96116
cl10	ERR2124128	ERR2124116	LdLV9_11_v1_pilon	0.90567	0.983061
cl10	ERR2124128	ERR2124116	LdLV9_12_v1_pilon	0.79526	0.621322
cl10	ERR2124128	ERR2124116	LdLV9_13_v1_pilon	0.92068	1.13418
cl10	ERR2124128	ERR2124116	LdLV9_14_v1_pilon	1.21042	1.342
cl10	ERR2124128	ERR2124116	LdLV9_15_v1_pilon	1.26576	1.22968
cl10	ERR2124128	ERR2124116	LdLV9_16_v1_pilon	0.95727	0.981549
cl10	ERR2124128	ERR2124116	LdLV9_17_v1_pilon	0.9684	0.86454
cl10	ERR2124128	ERR2124116	LdLV9_18_v1_pilon	0.95083	0.990908
cl10	ERR2124128	ERR2124116	LdLV9_19_v1_pilon	0.91478	1.02879
cl10	ERR2124128	ERR2124116	LdLV9_20_v1_pilon	0.94907	0.81969
cl10	ERR2124128	ERR2124116	LdLV9_21_v1_pilon	0.9712	1.08167
cl10	ERR2124128	ERR2124116	LdLV9_22_v1_pilon	0.866	0.990663
cl10	ERR2124128	ERR2124116	LdLV9_23_v1_pilon	1.3661	1.22687
cl10	ERR2124128	ERR2124116	LdLV9_24_v1_pilon	0.98288	1.02053
cl10	ERR2124128	ERR2124116	LdLV9_25_v1_pilon	0.95942	1.1001
cl10	ERR2124128	ERR2124116	LdLV9_26_v1_pilon	1.35108	1.19033
cl10	ERR2124128	ERR2124116	LdLV9_27_v1_pilon	0.88087	1.02097
cl10	ERR2124128	ERR2124116	LdLV9_28_v1_pilon	0.96978	1.07616
cl10	ERR2124128	ERR2124116	LdLV9_29_v1_pilon	0.94616	0.996082
cl10	ERR2124128	ERR2124116	LdLV9_30_v1_pilon	0.94366	1.01213
cl10	ERR2124128	ERR2124116	LdLV9_31_v1_pilon	1.54444	1.01765
cl10	ERR2124128	ERR2124116	LdLV9_32_v1_pilon	0.9734	1.02677
cl10	ERR2124128	ERR2124116	LdLV9_33_v1_pilon	0.91067	0.844633
cl10	ERR2124128	ERR2124116	LdLV9_34_v1_pilon	0.87953	0.946371
cl10	ERR2124128	ERR2124116	LdLV9_35_v1_pilon	0.937	1.08605
cl10	ERR2124128	ERR2124116	LdLV9_36_v1_pilon	0.9407	1.08989
