## Supplementary table 4 for "Aneuploidies are an ancestral feature of trypanosomatids, and an ancient chromosome duplication is maintained in extant species"

### Sheet: Sample_Chr_mean_median_Sd
Isolate	IGE	IAL	Number of Chromosomes	Group	Super Group
ERR3418952	1.10216	0.315852	55	Crithidia	Cbomb
ERR3418937	1.06883	0.284858	55	Crithidia	Cbomb
ERR3418950	1.08647	0.278228	55	Crithidia	Cbomb
ERR3418936	1.11294	0.263326	55	Crithidia	Cbomb
ERR3418943	1.06809	0.255742	55	Crithidia	Cbomb
ERR3418946	1.07347	0.246241	55	Crithidia	Cbomb
ERR3418958	1.07721	0.240343	55	Crithidia	Cbomb
ERR3418941	1.0938	0.238764	55	Crithidia	Cbomb
ERR3418960	1.08524	0.238568	55	Crithidia	Cbomb
ERR3418945	1.06085	0.236974	55	Crithidia	Cbomb
SRR7059046	0.983333	0.236473	30	Crithidia	Cfas
ERR3418944	1.06552	0.235233	55	Crithidia	Cbomb
ERR3418951	1.09357	0.228716	55	Crithidia	Cbomb
ERR3418957	1.06797	0.223845	55	Crithidia	Cbomb
ERR3418947	1.05509	0.223009	55	Crithidia	Cbomb
ERR3418948	1.05558	0.220369	55	Crithidia	Cbomb
ERR3418955	1.08018	0.218553	55	Crithidia	Cbomb
ERR3418934	1.04959	0.212291	55	Crithidia	Cbomb
ERR3418949	1.10185	0.206316	55	Crithidia	Cbomb
ERR3418956	1.07792	0.205238	55	Crithidia	Cbomb
ERR3418938	1.071	0.204546	55	Crithidia	Cbomb
ERR3418939	1.06636	0.197436	55	Crithidia	Cbomb
ERR3418935	1.10094	0.194561	55	Crithidia	Cbomb
ERR3418953	1.02681	0.189978	55	Crithidia	Cbomb
ERR3418940	1.0417	0.177432	55	Crithidia	Cbomb
ERR3418942	1.049	0.176794	55	Crithidia	Cbomb
SRR1028161	1.03627	0.163877	30	Crithidia	Cfas
ERR3418954	1.0582	0.153744	55	Crithidia	Cbomb
ERR3418933	1.02777	0.137703	55	Crithidia	Cbomb
ERR3418932	1.02573	0.130155	55	Crithidia	Cbomb
ERR3418959	1.02398	0.122734	55	Crithidia	Cbomb
SRR1593518	1.02174	0.11654	30	Crithidia	Cfas
SRR1662202	0.988125	0.188182	36	Endotrypanum	Endotrypanum
SRR1028157	1.06248	0.188001	36	Endotrypanum	Endotrypanum
SRR547642	1.0375	0.172637	36	Endotrypanum	Endotrypanum
SRR547645	1.00379	0.149644	36	Endotrypanum	Endotrypanum
SRR13124523	1.01067	0.111019	36	Endotrypanum	Endotrypanum
SRR1028166	1.08544	0.358694	35	Leishmania	Leish.maj
ERR205756	1.14385	0.332708	36	Leishmania	Leish.don
ERR205790	1.18738	0.318329	36	Leishmania	Leish.don
ERR205781	1.18919	0.311087	36	Leishmania	Leish.don
ERR205782	1.12232	0.293885	36	Leishmania	Leish.don
ERR206375	1.14186	0.281302	36	Leishmania	Leish.don
SRR1028167	1.08889	0.275393	35	Leishmania	Leish.maj
ERR539733	1.09333	0.26906	36	Leishmania	Leish.don
ERR3956119	1.10069	0.266692	36	Leishmania	Leish.don
ERR230194	1.17239	0.262832	36	Leishmania	Leish.don
ERR304753	1.11955	0.262735	36	Leishmania	Leish.don
SRR1028165	1.10143	0.261918	35	Leishmania	Leish.maj
ERR230190	1.11601	0.261312	36	Leishmania	Leish.don
ERR205757	1.13622	0.259121	36	Leishmania	Leish.don
ERR206499	1.13486	0.254917	36	Leishmania	Leish.don
ERR205766	1.11472	0.249195	36	Leishmania	Leish.don
ERR328072	1.02853	0.247385	36	Leishmania	Leish.don
ERR205774	1.11221	0.24594	36	Leishmania	Leish.don
ERR205792	1.07061	0.244755	36	Leishmania	Leish.don
ERR205754	1.1182	0.243133	36	Leishmania	Leish.don
ERR205734	1.14269	0.234629	36	Leishmania	Leish.don
SRR1185716	1.05429	0.234424	35	Leishmania	Leish.maj
ERR205760	1.09861	0.234288	36	Leishmania	Leish.don
ERR019524	0.925167	0.231523	36	Leishmania	Leish.don
ERR206395	1.11206	0.231257	36	Leishmania	Leish.don
ERR018830	0.953461	0.230942	36	Leishmania	Leish.don
ERR230189	1.09756	0.229382	36	Leishmania	Leish.don
ERR205799	1.08785	0.228846	36	Leishmania	Leish.don
ERR328076	1.03921	0.228788	36	Leishmania	Leish.don
SRR1028163	1.04867	0.227444	35	Leishmania	Leish.maj
ERR205780	1.07096	0.226889	36	Leishmania	Leish.don
ERR328074	1.03027	0.225916	36	Leishmania	Leish.don
ERR205748	1.0422	0.225575	36	Leishmania	Leish.don
ERR205741	1.099	0.224698	36	Leishmania	Leish.don
ERR205745	1.12742	0.223876	36	Leishmania	Leish.don
ERR205735	1.08943	0.222142	36	Leishmania	Leish.don
ERR206301	1.11114	0.222039	36	Leishmania	Leish.don
ERR271200	1.10208	0.221813	36	Leishmania	Leish.don
ERR206322	1.09618	0.220436	36	Leishmania	Leish.don
SRR1028164	1.08278	0.218668	35	Leishmania	Leish.maj
ERR205763	1.07731	0.217535	36	Leishmania	Leish.don
ERR328073	1.03415	0.216737	36	Leishmania	Leish.don
SRR1185717	1.05514	0.213354	35	Leishmania	Leish.maj
SRR6369657	1.08825	0.213252	35	Leishmania	Leish.maj
ERR205747	1.07986	0.211885	36	Leishmania	Leish.don
ERR205765	1.07917	0.211395	36	Leishmania	Leish.don
SRR1028158	1.04	0.210098	35	Leishmania	Leish.maj
ERR205732	1.10533	0.209902	36	Leishmania	Leish.don
ERR230193	1.11714	0.208876	36	Leishmania	Leish.don
ERR205752	1.11204	0.208517	36	Leishmania	Leish.don
ERR205733	1.10689	0.207775	36	Leishmania	Leish.don
ERR205778	1.0873	0.206665	36	Leishmania	Leish.don
ERR205749	1.11541	0.204337	36	Leishmania	Leish.don
ERR205770	1.11385	0.204173	36	Leishmania	Leish.don
ERR205761	1.09331	0.201588	36	Leishmania	Leish.don
ERR230188	1.10139	0.201401	36	Leishmania	Leish.don
ERR205737	1.08347	0.201373	36	Leishmania	Leish.don
ERR205736	1.08444	0.200235	36	Leishmania	Leish.don
ERR304752	1.10438	0.199678	36	Leishmania	Leish.don
ERR206397	1.07567	0.199216	36	Leishmania	Leish.don
ERR206503	1.08216	0.198631	36	Leishmania	Leish.don
ERR328070	1.03367	0.197475	36	Leishmania	Leish.don
ERR206490	1.09099	0.196932	36	Leishmania	Leish.don
ERR205793	1.07059	0.196825	36	Leishmania	Leish.don
ERR205730	1.09228	0.196748	36	Leishmania	Leish.don
ERR205785	1.08889	0.196073	36	Leishmania	Leish.don
ERR230187	1.07245	0.193784	36	Leishmania	Leish.don
ERR205788	1.03477	0.193295	36	Leishmania	Leish.don
ERR206507	1.08778	0.191835	36	Leishmania	Leish.don
ERR205800	1.04097	0.189756	36	Leishmania	Leish.don
ERR206504	1.00791	0.188876	36	Leishmania	Leish.don
ERR205795	1.06441	0.188827	36	Leishmania	Leish.don
ERR205791	1.07049	0.188749	36	Leishmania	Leish.don
ERR205750	1.07901	0.188638	36	Leishmania	Leish.don
SRR1028162	1.04676	0.185558	35	Leishmania	Leish.maj
ERR206354	1.05552	0.185019	36	Leishmania	Leish.don
SRR1028159	1.036	0.184314	35	Leishmania	Leish.maj
SRR6369658	1.06966	0.184164	35	Leishmania	Leish.maj
ERR206300	1.07395	0.18349	36	Leishmania	Leish.don
ERR3956097	1.02866	0.183467	36	Leishmania	Leish.don
ERR205789	1.00049	0.18334	36	Leishmania	Leish.don
SRR6369659	1.07296	0.182718	35	Leishmania	Leish.maj
ERR328068	1.03496	0.182275	36	Leishmania	Leish.don
ERR205739	1.03292	0.180531	36	Leishmania	Leish.don
ERR3956131	1.04223	0.180105	36	Leishmania	Leish.don
ERR205753	1.07663	0.178752	36	Leishmania	Leish.don
ERR206373	1.08228	0.178126	36	Leishmania	Leish.don
ERR205787	1.07383	0.177941	36	Leishmania	Leish.don
ERR018835	1.01915	0.175322	36	Leishmania	Leish.don
ERR3956099	1.06074	0.174358	36	Leishmania	Leish.don
ERR205723	1.09859	0.174008	36	Leishmania	Leish.don
ERR3956141	1.02889	0.17201	36	Leishmania	Leish.don
ERR328069	1.0306	0.171434	36	Leishmania	Leish.don
ERR3956148	1.04628	0.171052	36	Leishmania	Leish.don
ERR3956104	1.00875	0.170921	36	Leishmania	Leish.don
SRR6369641	0.983069	0.170439	35	Leishmania	Leish.maj
ERR3956157	1.05269	0.17019	36	Leishmania	Leish.don
ERR206505	1.06694	0.167994	36	Leishmania	Leish.don
ERR3956145	1.03269	0.167804	36	Leishmania	Leish.don
ERR3956085	1.02054	0.165147	36	Leishmania	Leish.don
SRR6369643	1.01361	0.165124	35	Leishmania	Leish.maj
ERR328075	1.02204	0.163781	36	Leishmania	Leish.don
ERR205724	1.0725	0.163375	36	Leishmania	Leish.don
ERR3956082	1.00928	0.162886	36	Leishmania	Leish.don
ERR205786	1.03092	0.162875	36	Leishmania	Leish.don
ERR3956083	1.03847	0.162687	36	Leishmania	Leish.don
ERR3956092	1.01696	0.162428	36	Leishmania	Leish.don
ERR205731	1.03896	0.161899	36	Leishmania	Leish.don
ERR205726	1.08611	0.161135	36	Leishmania	Leish.don
ERR206329	1.03839	0.160878	36	Leishmania	Leish.don
ERR3956161	1.0309	0.160511	36	Leishmania	Leish.don
ERR4678140	1.04705	0.160053	36	Leishmania	Leish.don
ERR328078	1.00223	0.159631	36	Leishmania	Leish.don
ERR3956159	1.03256	0.159189	36	Leishmania	Leish.don
ERR206418	1.03391	0.158347	36	Leishmania	Leish.don
ERR3956129	0.994794	0.158202	36	Leishmania	Leish.don
ERR3956070	1.03711	0.158128	36	Leishmania	Leish.don
ERR3956076	1.04214	0.158121	36	Leishmania	Leish.don
ERR3956154	1.04243	0.157441	36	Leishmania	Leish.don
ERR3956123	1.03921	0.156542	36	Leishmania	Leish.don
ERR3956136	1.02161	0.155736	36	Leishmania	Leish.don
ERR3956105	1.05228	0.155351	36	Leishmania	Leish.don
ERR3956071	1.00294	0.155123	36	Leishmania	Leish.don
ERR3956098	1.05536	0.155045	36	Leishmania	Leish.don
ERR205751	1.03752	0.154657	36	Leishmania	Leish.don
ERR3956151	1.02665	0.154603	36	Leishmania	Leish.don
ERR3956112	1.02429	0.154475	36	Leishmania	Leish.don
ERR3956072	1.01589	0.154028	36	Leishmania	Leish.don
ERR3956150	1.02986	0.153586	36	Leishmania	Leish.don
ERR206308	1.06319	0.153517	36	Leishmania	Leish.don
ERR3956127	1.01119	0.153472	36	Leishmania	Leish.don
ERR206350	1.00674	0.153355	36	Leishmania	Leish.don
ERR3956075	1.02222	0.153271	36	Leishmania	Leish.don
ERR539736	1.04148	0.153046	36	Leishmania	Leish.don
ERR3956088	1.04088	0.153044	36	Leishmania	Leish.don
ERR3956108	1.03481	0.152585	36	Leishmania	Leish.don
ERR3956118	1.03189	0.15246	36	Leishmania	Leish.don
ERR3956155	1.03015	0.152231	36	Leishmania	Leish.don
ERR3956110	0.994056	0.152095	36	Leishmania	Leish.don
ERR3956147	1.03585	0.152037	36	Leishmania	Leish.don
ERR3956135	1.0134	0.151928	36	Leishmania	Leish.don
ERR3956081	1.03713	0.151821	36	Leishmania	Leish.don
ERR205738	1.05121	0.151726	36	Leishmania	Leish.don
ERR3956086	1.04278	0.151631	36	Leishmania	Leish.don
ERR3956101	1.04889	0.151219	36	Leishmania	Leish.don
ERR3956124	1.04781	0.151184	36	Leishmania	Leish.don
ERR3956134	1.02221	0.151183	36	Leishmania	Leish.don
ERR3956126	1.01441	0.151118	36	Leishmania	Leish.don
ERR3956074	1.04247	0.15096	36	Leishmania	Leish.don
ERR3956125	1.04703	0.150885	36	Leishmania	Leish.don
ERR3956080	1.00369	0.150476	36	Leishmania	Leish.don
ERR3956102	1.05136	0.150385	36	Leishmania	Leish.don
ERR3956090	1.01197	0.15017	36	Leishmania	Leish.don
ERR3956128	1.04868	0.149927	36	Leishmania	Leish.don
ERR3956149	1.00867	0.149853	36	Leishmania	Leish.don
ERR3956146	1.01391	0.149745	36	Leishmania	Leish.don
ERR3956117	1.00544	0.149732	36	Leishmania	Leish.don
ERR3956163	1.01333	0.149666	36	Leishmania	Leish.don
ERR3956142	1.01611	0.14927	36	Leishmania	Leish.don
ERR3956162	1.02482	0.149261	36	Leishmania	Leish.don
ERR3956140	1.03599	0.149153	36	Leishmania	Leish.don
ERR3956115	1.02393	0.148968	36	Leishmania	Leish.don
ERR3956122	1.03044	0.148904	36	Leishmania	Leish.don
ERR3956100	1.01147	0.148834	36	Leishmania	Leish.don
ERR3956137	1.02243	0.148704	36	Leishmania	Leish.don
ERR3956158	1.02981	0.148695	36	Leishmania	Leish.don
ERR539735	1.04547	0.148554	36	Leishmania	Leish.don
ERR3956079	1.05275	0.148387	36	Leishmania	Leish.don
ERR3956120	1.02665	0.148189	36	Leishmania	Leish.don
ERR3956107	1.03731	0.147916	36	Leishmania	Leish.don
ERR328077	1.01187	0.147852	36	Leishmania	Leish.don
ERR3956093	1.00833	0.147619	36	Leishmania	Leish.don
ERR3956111	1.01834	0.147587	36	Leishmania	Leish.don
ERR3956114	1.02932	0.147488	36	Leishmania	Leish.don
ERR4678136	1.04097	0.147202	36	Leishmania	Leish.don
ERR3956164	1.02316	0.146792	36	Leishmania	Leish.don
ERR3956094	1.04099	0.146753	36	Leishmania	Leish.don
ERR3956113	1.02292	0.146493	36	Leishmania	Leish.don
ERR3956121	1.04525	0.146065	36	Leishmania	Leish.don
ERR205759	1.03556	0.145807	36	Leishmania	Leish.don
ERR3956133	1.01133	0.145718	36	Leishmania	Leish.don
ERR3956143	1.02053	0.145633	36	Leishmania	Leish.don
ERR205776	1.04356	0.145626	36	Leishmania	Leish.don
ERR3956087	1.02208	0.145583	36	Leishmania	Leish.don
ERR3956096	1.02397	0.145526	36	Leishmania	Leish.don
ERR3956091	1.02594	0.145464	36	Leishmania	Leish.don
ERR4678130	1.04295	0.145108	36	Leishmania	Leish.don
ERR3956144	1.00851	0.14509	36	Leishmania	Leish.don
ERR539732	1.0415	0.145039	36	Leishmania	Leish.don
ERR3956132	1.01786	0.144672	36	Leishmania	Leish.don
ERR3956084	1.02384	0.143916	36	Leishmania	Leish.don
ERR3956165	1.00694	0.143776	36	Leishmania	Leish.don
ERR3956078	1.01389	0.143731	36	Leishmania	Leish.don
ERR3956073	1.00562	0.143661	36	Leishmania	Leish.don
ERR3956160	1.0144	0.143621	36	Leishmania	Leish.don
ERR3956103	1.01679	0.143327	36	Leishmania	Leish.don
ERR4678139	1.04246	0.142966	36	Leishmania	Leish.don
ERR4678143	1.03521	0.142673	36	Leishmania	Leish.don
ERR3956130	1.01007	0.142642	36	Leishmania	Leish.don
ERR3956139	1.01209	0.142572	36	Leishmania	Leish.don
ERR3956077	1.00813	0.142025	36	Leishmania	Leish.don
ERR205771	1.03068	0.141795	36	Leishmania	Leish.don
ERR328071	1.01189	0.141033	36	Leishmania	Leish.don
ERR206485	1.03378	0.139869	36	Leishmania	Leish.don
ERR206471	1.02428	0.138386	36	Leishmania	Leish.don
ERR205777	0.993333	0.138337	36	Leishmania	Leish.don
ERR4678142	1.01442	0.13828	36	Leishmania	Leish.don
ERR539734	1.0356	0.137533	36	Leishmania	Leish.don
ERR3956156	1.04918	0.137103	36	Leishmania	Leish.don
ERR4678141	1.02024	0.136141	36	Leishmania	Leish.don
ERR4678135	1.01615	0.134776	36	Leishmania	Leish.don
ERR524883	1.00696	0.131789	36	Leishmania	Leish.don
ERR205797	1.05581	0.131508	36	Leishmania	Leish.don
ERR205768	1.03093	0.131107	36	Leishmania	Leish.don
ERR205758	1.02106	0.13022	36	Leishmania	Leish.don
ERR4678145	1.03333	0.129128	36	Leishmania	Leish.don
ERR4678137	1.03528	0.128741	36	Leishmania	Leish.don
SRR833759	1.01188	0.127583	35	Leishmania	Leish.maj
ERR3956138	1.02081	0.126592	36	Leishmania	Leish.don
ERR205744	1.04172	0.125894	36	Leishmania	Leish.don
ERR3956106	1.02082	0.125885	36	Leishmania	Leish.don
ERR205743	1.03364	0.118471	36	Leishmania	Leish.don
ERR4678129	1.02952	0.116191	36	Leishmania	Leish.don
ERR4678132	1.05034	0.115946	36	Leishmania	Leish.don
ERR206450	1.02806	0.115911	36	Leishmania	Leish.don
ERR205742	1.02653	0.115069	36	Leishmania	Leish.don
ERR3956116	1.05061	0.11464	36	Leishmania	Leish.don
ERR206473	1.02066	0.110275	36	Leishmania	Leish.don
ERR3956089	1.04656	0.108973	36	Leishmania	Leish.don
SRR1254938	1.0444	0.108401	36	Leishmania	Leish.don
ERR206455	1.02395	0.0998639	36	Leishmania	Leish.don
ERR3956152	1.02322	0.0874296	36	Leishmania	Leish.don
ERR3956095	1.02877	0.0862636	36	Leishmania	Leish.don
ERR3956109	1.02576	0.0843383	36	Leishmania	Leish.don
ERR4678133	1.01396	0.0755336	36	Leishmania	Leish.don
ERR4678138	1.02428	0.0737579	36	Leishmania	Leish.don
SRR1254940	1.02536	0.0733871	36	Leishmania	Leish.don
ERR4678134	1.01019	0.0731539	36	Leishmania	Leish.don
ERR4678131	1.02279	0.0720915	36	Leishmania	Leish.don
ERR3956153	1.01806	0.0716144	36	Leishmania	Leish.don
ERR4678144	1.00939	0.071156	36	Leishmania	Leish.don
SRR2087426	1.31333	0.585448	39	Leptomonas	Leptomonas
SRR2048658	1.07967	0.458475	39	Leptomonas	Leptomonas
SRR2087434	1.1318	0.365715	39	Leptomonas	Leptomonas
SRR2087433	1.12628	0.301964	39	Leptomonas	Leptomonas
SRR2087427	1.10577	0.275028	39	Leptomonas	Leptomonas
SRR2087423	1.06547	0.263215	39	Leptomonas	Leptomonas
SRR2087432	1.04677	0.25994	39	Leptomonas	Leptomonas
SRR2087431	1.08225	0.25605	39	Leptomonas	Leptomonas
SRR2045873	1.01197	0.252388	39	Leptomonas	Leptomonas
SRR2087429	1.07684	0.249261	39	Leptomonas	Leptomonas
SRR2087428	1.08674	0.246928	39	Leptomonas	Leptomonas
SRR2087430	1.07829	0.246174	39	Leptomonas	Leptomonas
SRR2087424	1.03605	0.237848	39	Leptomonas	Leptomonas
SRR2087425	1.0425	0.234832	39	Leptomonas	Leptomonas
SRR2087435	1.03973	0.226594	39	Leptomonas	Leptomonas
SRR2045872	1.0112	0.132852	39	Leptomonas	Leptomonas
SRR6231229	0.948285	0.191745	98	Paratrypanosoma	Paratrypanosoma
SRR6231230	0.984299	0.165502	98	Paratrypanosoma	Paratrypanosoma
SRR13558756	1.0573	0.244548	36	Porcisia	Porcisia
SRR13558754	1.05354	0.215581	36	Porcisia	Porcisia
SRR13558755	1.05133	0.198179	36	Porcisia	Porcisia
SRR13125479	1.0396	0.1334	36	Porcisia	Porcisia
SRR13125063	1.00022	0.0943459	36	Porcisia	Porcisia
ERR2026043	1.02673	0.140064	11	Tbrucei	Tbrucei
ERR2026044	1.03273	0.137871	11	Tbrucei	Tbrucei
ERR979871	1.04318	0.128497	11	Tbrucei	Tbrucei
ERR270898	1.03985	0.119522	11	Tbrucei	Tbrucei
ERR005857	1.02144	0.118468	11	Tbrucei	Tbrucei
ERR4179426	1.02454	0.109301	11	Tbrucei	Tbrucei
ERR270825	1.04	0.107331	11	Tbrucei	Tbrucei
ERR270887	1.02425	0.107036	11	Tbrucei	Tbrucei
ERR2220927	1.01204	0.103623	11	Tbrucei	Tbrucei
ERR2026045	1.02886	0.0980077	11	Tbrucei	Tbrucei
SRR1757506	0.966318	0.0943226	11	Tbrucei	Tbrucei
ERR1517167	1.02029	0.0825016	11	Tbrucei	Tbrucei
ERR688819	1.0285	0.077696	11	Tbrucei	Tbrucei
ERR2220930	1.01405	0.076353	11	Tbrucei	Tbrucei
ERR270821	1.02631	0.070459	11	Tbrucei	Tbrucei
ERR2220929	1.01305	0.0674139	11	Tbrucei	Tbrucei
ERR1517163	0.996327	0.0652039	11	Tbrucei	Tbrucei
ERR688818	1.02805	0.0589847	11	Tbrucei	Tbrucei
ERR5693745	1.00397	0.0587162	11	Tbrucei	Tbrucei
ERR2220933	0.996164	0.0571828	11	Tbrucei	Tbrucei
ERR005859	1.01977	0.0562403	11	Tbrucei	Tbrucei
ERR005860	1.02264	0.0487238	11	Tbrucei	Tbrucei
SRR8840785	1.01009	0.0470669	11	Tbrucei	Tbrucei
ERR5917965	1.01015	0.046849	11	Tbrucei	Tbrucei
ERR2220928	0.997582	0.0460569	11	Tbrucei	Tbrucei
ERR1517164	1.02035	0.0447101	11	Tbrucei	Tbrucei
ERR270865	1.02631	0.0438589	11	Tbrucei	Tbrucei
ERR005858	1.01522	0.0437457	11	Tbrucei	Tbrucei
SRR1755080	0.965409	0.0426038	11	Tbrucei	Tbrucei
ERR005861	1.01686	0.0401921	11	Tbrucei	Tbrucei
ERR4833472	1.01968	0.0398319	11	Tbrucei	Tbrucei
ERR5919253	1.01968	0.0398319	11	Tbrucei	Tbrucei
ERR688817	1.01879	0.0382905	11	Tbrucei	Tbrucei
ERR273552	1.01886	0.0376262	11	Tbrucei	Tbrucei
ERR270815	1	0.037	11	Tbrucei	Tbrucei
ERR270880	0.992482	0.0365006	11	Tbrucei	Tbrucei
ERR273557	1.0208	0.0357849	11	Tbrucei	Tbrucei
ERR273555	1.01002	0.0348569	11	Tbrucei	Tbrucei
ERR270862	1.02779	0.0347413	11	Tbrucei	Tbrucei
SRR8840787	1.02773	0.034624	11	Tbrucei	Tbrucei
ERR270902	1.01785	0.0344725	11	Tbrucei	Tbrucei
ERR5693747	1.00444	0.0335068	11	Tbrucei	Tbrucei
SRR8840786	1.01555	0.0320355	11	Tbrucei	Tbrucei
ERR688820	0.995073	0.0319757	11	Tbrucei	Tbrucei
ERR270867	1.01191	0.0314077	11	Tbrucei	Tbrucei
ERR270852	1.01804	0.0311135	11	Tbrucei	Tbrucei
ERR273556	1.01111	0.0296697	11	Tbrucei	Tbrucei
ERR270889	1.02364	0.0294186	11	Tbrucei	Tbrucei
SRR14194808	0.984136	0.0292268	11	Tbrucei	Tbrucei
ERR270901	1.00455	0.0291937	11	Tbrucei	Tbrucei
ERR270854	1.00442	0.0284672	11	Tbrucei	Tbrucei
ERR270858	1.01795	0.0278835	11	Tbrucei	Tbrucei
ERR270845	0.999955	0.0278392	11	Tbrucei	Tbrucei
ERR273558	0.991682	0.0273398	11	Tbrucei	Tbrucei
ERR2220932	0.9915	0.0264187	11	Tbrucei	Tbrucei
ERR1517160	1.00768	0.0260158	11	Tbrucei	Tbrucei
SRR8840784	1.00158	0.0257068	11	Tbrucei	Tbrucei
ERR273553	1.01956	0.0256541	11	Tbrucei	Tbrucei
ERR270895	1.00367	0.0255158	11	Tbrucei	Tbrucei
ERR270848	1.01227	0.0252234	11	Tbrucei	Tbrucei
SRR6052149	1.02618	0.0250672	11	Tbrucei	Tbrucei
ERR270866	1.01055	0.0249409	11	Tbrucei	Tbrucei
ERR270903	1.00796	0.024726	11	Tbrucei	Tbrucei
ERR5917963	1.00433	0.024586	11	Tbrucei	Tbrucei
ERR270872	1.01727	0.024532	11	Tbrucei	Tbrucei
ERR5917962	0.995482	0.0243421	11	Tbrucei	Tbrucei
ERR270897	1.01273	0.0241209	11	Tbrucei	Tbrucei
ERR270886	1.0112	0.0240516	11	Tbrucei	Tbrucei
ERR270824	1.01587	0.0240395	11	Tbrucei	Tbrucei
SRR5307969	1.00006	0.0239306	11	Tbrucei	Tbrucei
ERR270837	1.00816	0.0234749	11	Tbrucei	Tbrucei
ERR270822	0.983455	0.0229559	11	Tbrucei	Tbrucei
SRR6052131	0.976273	0.0227171	11	Tbrucei	Tbrucei
ERR5917960	1.00335	0.0226509	11	Tbrucei	Tbrucei
ERR979870	1.02345	0.022456	11	Tbrucei	Tbrucei
ERR270874	1.01644	0.0221823	11	Tbrucei	Tbrucei
ERR270879	1.01811	0.0219575	11	Tbrucei	Tbrucei
ERR270814	1.00657	0.0216501	11	Tbrucei	Tbrucei
ERR979869	1.00535	0.0216463	11	Tbrucei	Tbrucei
SRR17479765	1.01403	0.0215582	11	Tbrucei	Tbrucei
SRR6052135	0.984836	0.0210387	11	Tbrucei	Tbrucei
ERR270820	0.978182	0.0208893	11	Tbrucei	Tbrucei
ERR270893	1.00903	0.0208497	11	Tbrucei	Tbrucei
ERR270813	1.0087	0.0207526	11	Tbrucei	Tbrucei
ERR270855	1.00246	0.0206712	11	Tbrucei	Tbrucei
ERR270851	1.01462	0.0204393	11	Tbrucei	Tbrucei
ERR273554	1.01088	0.0202868	11	Tbrucei	Tbrucei
ERR270819	0.991927	0.0201886	11	Tbrucei	Tbrucei
ERR270899	1.00796	0.0200728	11	Tbrucei	Tbrucei
ERR270868	1.01061	0.020012	11	Tbrucei	Tbrucei
ERR270873	1.01385	0.0199906	11	Tbrucei	Tbrucei
SRR6052134	0.996636	0.0199563	11	Tbrucei	Tbrucei
SRR6052143	1.01096	0.0199453	11	Tbrucei	Tbrucei
ERR270863	1.00176	0.0197744	11	Tbrucei	Tbrucei
ERR5917964	1.00359	0.0196363	11	Tbrucei	Tbrucei
ERR979872	1.00467	0.0196143	11	Tbrucei	Tbrucei
ERR270817	0.986	0.0194242	11	Tbrucei	Tbrucei
ERR270869	1.01014	0.0191834	11	Tbrucei	Tbrucei
ERR270900	1.01165	0.0190395	11	Tbrucei	Tbrucei
ERR1517162	0.991245	0.018698	11	Tbrucei	Tbrucei
SRR6052136	0.991727	0.0184057	11	Tbrucei	Tbrucei
ERR270853	1.0083	0.0183562	11	Tbrucei	Tbrucei
ERR270894	1.00487	0.0182532	11	Tbrucei	Tbrucei
ERR270828	0.992291	0.0182464	11	Tbrucei	Tbrucei
ERR270864	1.00284	0.0181832	11	Tbrucei	Tbrucei
ERR022566	1.00929	0.0181446	11	Tbrucei	Tbrucei
SRR6052153	1.01045	0.0181293	11	Tbrucei	Tbrucei
ERR270840	1.01047	0.0180947	11	Tbrucei	Tbrucei
SRR6052154	0.9895	0.0179833	11	Tbrucei	Tbrucei
SRR6052132	1.00509	0.0179106	11	Tbrucei	Tbrucei
ERR270875	1	0.0178885	11	Tbrucei	Tbrucei
ERR270834	1.00378	0.0178649	11	Tbrucei	Tbrucei
SRR6052139	1.00536	0.0177892	11	Tbrucei	Tbrucei
SRR6052138	1.01036	0.0177498	11	Tbrucei	Tbrucei
SRR7910035	1.00795	0.0177179	11	Tbrucei	Tbrucei
ERR5917961	1.00688	0.0176687	11	Tbrucei	Tbrucei
ERR3562602	0.998455	0.0176358	11	Tbrucei	Tbrucei
ERR270838	0.999945	0.0176093	11	Tbrucei	Tbrucei
ERR270829	1.01297	0.0175085	11	Tbrucei	Tbrucei
ERR270830	1.00961	0.0174671	11	Tbrucei	Tbrucei
SRR6052140	0.999955	0.0171062	11	Tbrucei	Tbrucei
ERR270871	1.01203	0.0170818	11	Tbrucei	Tbrucei
ERR270816	1.00531	0.0170374	11	Tbrucei	Tbrucei
ERR270885	0.998182	0.0166242	11	Tbrucei	Tbrucei
ERR270859	1.00875	0.016498	11	Tbrucei	Tbrucei
ERR270857	1.00257	0.016301	11	Tbrucei	Tbrucei
ERR270861	1.00478	0.0162998	11	Tbrucei	Tbrucei
ERR270818	1.00204	0.0162085	11	Tbrucei	Tbrucei
ERR270890	1.00439	0.0160773	11	Tbrucei	Tbrucei
ERR270842	1.00948	0.01577	11	Tbrucei	Tbrucei
ERR270884	1.01532	0.0157198	11	Tbrucei	Tbrucei
SRR6052137	1.00476	0.0156005	11	Tbrucei	Tbrucei
ERR270849	1.01769	0.0155413	11	Tbrucei	Tbrucei
ERR270892	1.00362	0.0153832	11	Tbrucei	Tbrucei
ERR270833	1.00002	0.01497	11	Tbrucei	Tbrucei
ERR270882	1.00033	0.0148772	11	Tbrucei	Tbrucei
ERR3562604	1.00325	0.0146349	11	Tbrucei	Tbrucei
ERR270832	1.00713	0.0145553	11	Tbrucei	Tbrucei
ERR270850	1.00655	0.0145459	11	Tbrucei	Tbrucei
ERR4179423	0.995955	0.014506	11	Tbrucei	Tbrucei
ERR270836	1.00696	0.0144074	11	Tbrucei	Tbrucei
ERR270826	0.998491	0.0143976	11	Tbrucei	Tbrucei
ERR270847	0.995673	0.0143519	11	Tbrucei	Tbrucei
SRR6052141	1.01227	0.0141003	11	Tbrucei	Tbrucei
ERR3562603	1.00157	0.0140912	11	Tbrucei	Tbrucei
ERR270860	1.00011	0.0140878	11	Tbrucei	Tbrucei
SRR6052155	0.993727	0.0139559	11	Tbrucei	Tbrucei
ERR270896	0.995864	0.0137188	11	Tbrucei	Tbrucei
SRR6052144	1.00755	0.0135673	11	Tbrucei	Tbrucei
ERR5050122	1.00508	0.0134084	11	Tbrucei	Tbrucei
ERR270878	0.998218	0.0133903	11	Tbrucei	Tbrucei
SRR17479764	1.0072	0.0133536	11	Tbrucei	Tbrucei
ERR270870	1.00143	0.0133387	11	Tbrucei	Tbrucei
ERR270883	1.00829	0.0133181	11	Tbrucei	Tbrucei
ERR1517161	0.999864	0.0131501	11	Tbrucei	Tbrucei
SRR6052147	1.00727	0.0131232	11	Tbrucei	Tbrucei
ERR270888	1.01036	0.0130635	11	Tbrucei	Tbrucei
ERR270877	0.999091	0.0130035	11	Tbrucei	Tbrucei
SRR6052152	1.00391	0.012965	11	Tbrucei	Tbrucei
ERR270835	1.00722	0.0128656	11	Tbrucei	Tbrucei
SRR6052151	1.00307	0.0127945	11	Tbrucei	Tbrucei
ERR4179427	1.01162	0.01235	11	Tbrucei	Tbrucei
ERR270876	1.00084	0.0122871	11	Tbrucei	Tbrucei
ERR270881	1.01073	0.0121991	11	Tbrucei	Tbrucei
SRR3143433	1.012	0.012	11	Tbrucei	Tbrucei
ERR270841	1.00948	0.0116135	11	Tbrucei	Tbrucei
SRR17479766	1.00724	0.0115601	11	Tbrucei	Tbrucei
ERR270839	1.00346	0.0114379	11	Tbrucei	Tbrucei
SRR6052142	1.01091	0.0113266	11	Tbrucei	Tbrucei
ERR273559	1.00336	0.0111559	11	Tbrucei	Tbrucei
ERR4179425	0.999864	0.0110388	11	Tbrucei	Tbrucei
ERR1517165	0.9954	0.0109484	11	Tbrucei	Tbrucei
ERR4833471	1.0051	0.0108743	11	Tbrucei	Tbrucei
SRR17479767	1.00484	0.0106322	11	Tbrucei	Tbrucei
SRR6052148	0.996864	0.0104021	11	Tbrucei	Tbrucei
ERR4179424	1.00615	0.0100535	11	Tbrucei	Tbrucei
ERR5050124	1.00995	0.00970529	11	Tbrucei	Tbrucei
ERR270891	1.0029	0.00966799	11	Tbrucei	Tbrucei
ERR1517166	0.999927	0.00961385	11	Tbrucei	Tbrucei
ERR270831	1.00135	0.00813097	11	Tbrucei	Tbrucei
ERR5050123	1.00955	0.00756787	11	Tbrucei	Tbrucei
ERR270843	1.00704	0.00731946	11	Tbrucei	Tbrucei
ERR5050121	0.997164	0.00631051	11	Tbrucei	Tbrucei
ERR4833470	1.00318	0.00481286	11	Tbrucei	Tbrucei
SRR6052145	1	0	11	Tbrucei	Tbrucei
SRR6052146	1	0	11	Tbrucei	Tbrucei
SRR6052150	1	0	11	Tbrucei	Tbrucei
ERR1993056	0.983045	0.114775	11	Tcongolense	Tcongolense
ERR1993058	0.997855	0.0827351	11	Tcongolense	Tcongolense
ERR1993069	0.995455	0.0756787	11	Tcongolense	Tcongolense
ERR1993073	1.01026	0.0714076	11	Tcongolense	Tcongolense
ERR1993070	0.984018	0.0701212	11	Tcongolense	Tcongolense
ERR1993064	0.982445	0.0651085	11	Tcongolense	Tcongolense
ERR1993071	1.01695	0.0641118	11	Tcongolense	Tcongolense
ERR1993041	1.00373	0.0563908	11	Tcongolense	Tcongolense
ERR1993047	0.995355	0.0551244	11	Tcongolense	Tcongolense
ERR1898761	0.964627	0.051372	11	Tcongolense	Tcongolense
ERR1898778	0.986364	0.0504525	11	Tcongolense	Tcongolense
ERR1993052	0.987273	0.049212	11	Tcongolense	Tcongolense
ERR1993068	1.02098	0.0487416	11	Tcongolense	Tcongolense
ERR1898767	1.0097	0.0461401	11	Tcongolense	Tcongolense
ERR1898739	0.976118	0.0432324	11	Tcongolense	Tcongolense
ERR1993045	1.00295	0.0419771	11	Tcongolense	Tcongolense
ERR1898781	0.9879	0.0402805	11	Tcongolense	Tcongolense
ERR1898729	1.01686	0.0401921	11	Tcongolense	Tcongolense
ERR1898765	0.978618	0.039643	11	Tcongolense	Tcongolense
ERR1993037	1.00516	0.0391119	11	Tcongolense	Tcongolense
ERR1993065	0.995018	0.0390808	11	Tcongolense	Tcongolense
ERR1898755	1.00504	0.0389016	11	Tcongolense	Tcongolense
ERR1898758	1.02161	0.0387391	11	Tcongolense	Tcongolense
ERR1898776	0.974736	0.0382054	11	Tcongolense	Tcongolense
ERR1898730	0.957236	0.0380242	11	Tcongolense	Tcongolense
ERR1898731	0.964627	0.0374653	11	Tcongolense	Tcongolense
ERR1898756	0.993264	0.0363396	11	Tcongolense	Tcongolense
ERR1993066	0.976127	0.0362499	11	Tcongolense	Tcongolense
ERR1993057	1.02432	0.0355122	11	Tcongolense	Tcongolense
ERR1898751	0.982255	0.0348228	11	Tcongolense	Tcongolense
ERR1898775	0.994545	0.0342107	11	Tcongolense	Tcongolense
ERR1898733	1.01276	0.0338989	11	Tcongolense	Tcongolense
ERR1993049	1.02436	0.0338032	11	Tcongolense	Tcongolense
ERR1898736	0.976264	0.0331638	11	Tcongolense	Tcongolense
ERR1898744	0.974227	0.0328145	11	Tcongolense	Tcongolense
ERR1898746	0.978182	0.032808	11	Tcongolense	Tcongolense
ERR1898743	0.986364	0.0323335	11	Tcongolense	Tcongolense
ERR1898760	0.982691	0.0320919	11	Tcongolense	Tcongolense
ERR1898766	0.990473	0.0317975	11	Tcongolense	Tcongolense
ERR1993096	0.981809	0.0311555	11	Tcongolense	Tcongolense
ERR1898770	0.984218	0.0307136	11	Tcongolense	Tcongolense
ERR1993038	0.973273	0.0307073	11	Tcongolense	Tcongolense
ERR1898728	1.00009	0.0304165	11	Tcongolense	Tcongolense
ERR1898727	0.990909	0.0301511	11	Tcongolense	Tcongolense
ERR1898745	1.00513	0.0301234	11	Tcongolense	Tcongolense
ERR1898750	0.990773	0.0293734	11	Tcongolense	Tcongolense
ERR1898734	1.01095	0.0290447	11	Tcongolense	Tcongolense
ERR1898772	0.993755	0.02884	11	Tcongolense	Tcongolense
ERR1898757	1.00141	0.0282567	11	Tcongolense	Tcongolense
ERR1898740	1.00577	0.0280886	11	Tcongolense	Tcongolense
ERR1898737	0.999955	0.0278392	11	Tcongolense	Tcongolense
ERR1993048	0.995455	0.026968	11	Tcongolense	Tcongolense
ERR1993054	0.995455	0.026968	11	Tcongolense	Tcongolense
ERR1993044	1.01818	0.0252262	11	Tcongolense	Tcongolense
ERR1898763	1.00123	0.0248595	11	Tcongolense	Tcongolense
ERR1898777	1.0055	0.0235376	11	Tcongolense	Tcongolense
ERR1993055	0.996	0.0233613	11	Tcongolense	Tcongolense
ERR1993053	0.986364	0.023355	11	Tcongolense	Tcongolense
ERR1898762	1.00386	0.0232939	11	Tcongolense	Tcongolense
ERR1898747	1.00964	0.0214396	11	Tcongolense	Tcongolense
ERR1898780	1.00609	0.0202013	11	Tcongolense	Tcongolense
ERR4296340	1.01745	0.0188699	11	Tcongolense	Tcongolense
ERR4296341	1.00114	0.018075	11	Tcongolense	Tcongolense
ERR1898759	0.997218	0.0162821	11	Tcongolense	Tcongolense
ERR3562607	1.00845	0.0157503	11	Tcongolense	Tcongolense
ERR4296338	1.00004	0.0151158	11	Tcongolense	Tcongolense
ERR3562608	1.013	0.013	11	Tcongolense	Tcongolense
ERR4296339	1.01473	0.01276	11	Tcongolense	Tcongolense
ERR3562605	0.995218	0.0106389	11	Tcongolense	Tcongolense
ERR3562606	1.00473	0.0105175	11	Tcongolense	Tcongolense
SRR9643475	1.05642	0.285585	41	Tcruzi	Tcruzi
SRR9643476	1.07247	0.273402	41	Tcruzi	Tcruzi
SRR1996501	1.05027	0.267477	41	Tcruzi	Tcruzi
SRR9643484	1.11175	0.260002	41	Tcruzi	Tcruzi
ERR2116779	1.02298	0.252485	41	Tcruzi	Tcruzi
ERR2119705	1.02298	0.252485	41	Tcruzi	Tcruzi
SRR9643440	1.06029	0.247711	41	Tcruzi	Tcruzi
SRR1996499	1.0458	0.245553	41	Tcruzi	Tcruzi
ERR2116777	1.02049	0.245214	41	Tcruzi	Tcruzi
ERR2119703	1.02049	0.245214	41	Tcruzi	Tcruzi
ERR2116778	0.996222	0.241623	41	Tcruzi	Tcruzi
ERR2119704	0.996222	0.241623	41	Tcruzi	Tcruzi
SRR8503575	1.01141	0.241014	41	Tcruzi	Tcruzi
SRR1996498	1.04435	0.239802	41	Tcruzi	Tcruzi
SRR3676312	1.02099	0.230779	41	Tcruzi	Tcruzi
SRR8503556	1.07734	0.229973	41	Tcruzi	Tcruzi
SRR6357359	1.02722	0.214613	41	Tcruzi	Tcruzi
SRR3676314	1.04124	0.214062	41	Tcruzi	Tcruzi
SRR3676309	1.0629	0.212186	41	Tcruzi	Tcruzi
SRR8503474	1.03708	0.209504	41	Tcruzi	Tcruzi
ERR4311989	1.03463	0.208364	41	Tcruzi	Tcruzi
SRR8503479	1.06334	0.207473	41	Tcruzi	Tcruzi
SRR9643447	1.03276	0.207282	41	Tcruzi	Tcruzi
SRR8503465	1.07104	0.206315	41	Tcruzi	Tcruzi
SRR9643444	1.08105	0.204142	41	Tcruzi	Tcruzi
SRR15686214	1.04268	0.201575	41	Tcruzi	Tcruzi
SRR8503528	1.06105	0.201416	41	Tcruzi	Tcruzi
SRR8503532	1.04793	0.199204	41	Tcruzi	Tcruzi
SRR6357360	1.03141	0.198687	41	Tcruzi	Tcruzi
SRR8503585	1.06946	0.198229	41	Tcruzi	Tcruzi
ERR864236	1.07585	0.197724	41	Tcruzi	Tcruzi
SRR8503601	1.07367	0.196912	41	Tcruzi	Tcruzi
SRR9643488	1.03902	0.19494	41	Tcruzi	Tcruzi
SRR8503481	1.01329	0.194903	41	Tcruzi	Tcruzi
SRR9643445	1.0581	0.194663	41	Tcruzi	Tcruzi
SRR835208	1.0569	0.19461	41	Tcruzi	Tcruzi
SRR9643462	1.05154	0.194274	41	Tcruzi	Tcruzi
SRR6357363	1.03146	0.191911	41	Tcruzi	Tcruzi
SRR8503517	1.06813	0.191738	41	Tcruzi	Tcruzi
SRR3676285	1.0404	0.191511	41	Tcruzi	Tcruzi
SRR6357361	1.00654	0.190922	41	Tcruzi	Tcruzi
SRR15686213	0.971083	0.190166	41	Tcruzi	Tcruzi
SRR11845030	1.07106	0.189991	41	Tcruzi	Tcruzi
SRR6357355	1.03095	0.189489	41	Tcruzi	Tcruzi
SRR8503491	1.05041	0.189315	41	Tcruzi	Tcruzi
SRR3676310	1.01731	0.189246	41	Tcruzi	Tcruzi
SRR8503533	1.07319	0.187878	41	Tcruzi	Tcruzi
SRR6357364	1.03454	0.186754	41	Tcruzi	Tcruzi
SRR8503593	1.05236	0.186378	41	Tcruzi	Tcruzi
SRR2057802	1.05891	0.184944	41	Tcruzi	Tcruzi
SRR3676278	1.04348	0.184571	41	Tcruzi	Tcruzi
SRR8503519	1.07287	0.183539	41	Tcruzi	Tcruzi
SRR2057774	1.05495	0.182947	41	Tcruzi	Tcruzi
SRR9643442	1.02788	0.182128	41	Tcruzi	Tcruzi
SRR8503516	1.04738	0.181831	41	Tcruzi	Tcruzi
SRR8503539	1.04754	0.181519	41	Tcruzi	Tcruzi
SRR15686212	1.0148	0.181268	41	Tcruzi	Tcruzi
SRR8503524	0.960073	0.180971	41	Tcruzi	Tcruzi
SRR6357362	1.02485	0.180519	41	Tcruzi	Tcruzi
SRR8503518	1.08234	0.180211	41	Tcruzi	Tcruzi
SRR3676280	1.00334	0.179268	41	Tcruzi	Tcruzi
SRR9643464	1.0189	0.178783	41	Tcruzi	Tcruzi
SRR8503526	1.06106	0.178167	41	Tcruzi	Tcruzi
ERR3265062	1.03595	0.177425	41	Tcruzi	Tcruzi
SRR6357356	0.986839	0.17732	41	Tcruzi	Tcruzi
ERR3265060	1.02958	0.177216	41	Tcruzi	Tcruzi
SRR8503531	1.05981	0.176699	41	Tcruzi	Tcruzi
SRR8503467	0.994966	0.176514	41	Tcruzi	Tcruzi
ERR2116780	1.01749	0.176454	41	Tcruzi	Tcruzi
ERR2119706	1.01749	0.176454	41	Tcruzi	Tcruzi
SRR15686204	1.00148	0.176306	41	Tcruzi	Tcruzi
SRR8503560	1.04648	0.176106	41	Tcruzi	Tcruzi
ERR3265059	1.02377	0.176045	41	Tcruzi	Tcruzi
SRR8503591	1.04049	0.175458	41	Tcruzi	Tcruzi
SRR9643459	1.03375	0.17521	41	Tcruzi	Tcruzi
SRR9650338	1.02465	0.174839	41	Tcruzi	Tcruzi
SRR8503577	1.04709	0.174625	41	Tcruzi	Tcruzi
SRR8503508	1.0632	0.174098	41	Tcruzi	Tcruzi
SRR8503506	1.048	0.17409	41	Tcruzi	Tcruzi
SRR3676283	1.03107	0.173898	41	Tcruzi	Tcruzi
ERR4310901	1.03397	0.173587	41	Tcruzi	Tcruzi
SRR9643469	1.0122	0.173486	41	Tcruzi	Tcruzi
ERR4330395	1.0384	0.173295	41	Tcruzi	Tcruzi
SRR15686211	0.982676	0.173166	41	Tcruzi	Tcruzi
SRR8503521	1.06283	0.172832	41	Tcruzi	Tcruzi
ERR3265061	1.02233	0.172404	41	Tcruzi	Tcruzi
SRR3676267	1.0023	0.171771	41	Tcruzi	Tcruzi
SRR9643438	1.03006	0.171158	41	Tcruzi	Tcruzi
SRR3676315	1.00583	0.170897	41	Tcruzi	Tcruzi
SRR8503600	1.02519	0.168689	41	Tcruzi	Tcruzi
SRR8503498	1.03778	0.167736	41	Tcruzi	Tcruzi
SRR9643482	0.992237	0.167509	41	Tcruzi	Tcruzi
SRR2057791	1.03773	0.167425	41	Tcruzi	Tcruzi
SRR547643	1.0439	0.167332	41	Tcruzi	Tcruzi
SRR8503477	1.0336	0.167075	41	Tcruzi	Tcruzi
SRR8503496	1.04779	0.166991	41	Tcruzi	Tcruzi
ERR4310900	1.03691	0.166949	41	Tcruzi	Tcruzi
SRR15686215	1.02746	0.166877	41	Tcruzi	Tcruzi
SRR3676313	0.988915	0.166752	41	Tcruzi	Tcruzi
SRR9643492	1.05732	0.166419	41	Tcruzi	Tcruzi
ERR4310902	1.0324	0.165849	41	Tcruzi	Tcruzi
SRR8503511	1.03399	0.165758	41	Tcruzi	Tcruzi
SRR15686210	0.977285	0.165545	41	Tcruzi	Tcruzi
SRR8503475	1.0503	0.165368	41	Tcruzi	Tcruzi
ERR4330396	1.02628	0.164383	41	Tcruzi	Tcruzi
SRR15686209	1.00598	0.164298	41	Tcruzi	Tcruzi
SRR8503492	1.0499	0.164148	41	Tcruzi	Tcruzi
SRR8503523	0.98441	0.163047	41	Tcruzi	Tcruzi
SRR8503565	1.01346	0.162785	41	Tcruzi	Tcruzi
SRR8503494	1.05704	0.162476	41	Tcruzi	Tcruzi
SRR3676320	1.04206	0.162402	41	Tcruzi	Tcruzi
SRR8503527	1.03432	0.16227	41	Tcruzi	Tcruzi
SRR3676265	1.05519	0.162098	41	Tcruzi	Tcruzi
SRR3676311	1.04249	0.161752	41	Tcruzi	Tcruzi
SRR9650332	0.996459	0.161277	41	Tcruzi	Tcruzi
SRR3676321	1.03077	0.161075	41	Tcruzi	Tcruzi
SRR8503552	1.03646	0.160993	41	Tcruzi	Tcruzi
SRR9643439	1.02585	0.160514	41	Tcruzi	Tcruzi
SRR9643485	0.991451	0.160431	41	Tcruzi	Tcruzi
SRR8503570	1.04111	0.160229	41	Tcruzi	Tcruzi
SRR8503490	0.993934	0.160025	41	Tcruzi	Tcruzi
SRR8503603	1.0191	0.16001	41	Tcruzi	Tcruzi
SRR8503478	0.992037	0.159962	41	Tcruzi	Tcruzi
SRR3676319	1.03071	0.159853	41	Tcruzi	Tcruzi
SRR3676270	1.03869	0.15953	41	Tcruzi	Tcruzi
SRR9650337	1.00087	0.159426	41	Tcruzi	Tcruzi
SRR9643457	1.00653	0.159417	41	Tcruzi	Tcruzi
SRR15686205	0.987459	0.158627	41	Tcruzi	Tcruzi
SRR1996497	1.041	0.158613	41	Tcruzi	Tcruzi
SRR9643448	1.04239	0.158431	41	Tcruzi	Tcruzi
SRR8503559	1.04863	0.158181	41	Tcruzi	Tcruzi
SRR8503464	1.03467	0.158133	41	Tcruzi	Tcruzi
SRR9643478	1.02513	0.157611	41	Tcruzi	Tcruzi
SRR9643458	1.02726	0.156704	41	Tcruzi	Tcruzi
SRR8503473	0.95411	0.156482	41	Tcruzi	Tcruzi
SRR8503484	1.03028	0.155714	41	Tcruzi	Tcruzi
SRR8503466	0.916393	0.155579	41	Tcruzi	Tcruzi
SRR9643454	0.993246	0.154449	41	Tcruzi	Tcruzi
SRR15686203	0.995459	0.154139	41	Tcruzi	Tcruzi
SRR9643441	1.00258	0.153559	41	Tcruzi	Tcruzi
SRR8503574	1.04332	0.153171	41	Tcruzi	Tcruzi
SRR9643437	1.01257	0.15308	41	Tcruzi	Tcruzi
SRR8503540	1.01497	0.15292	41	Tcruzi	Tcruzi
SRR9643474	1.04293	0.152876	41	Tcruzi	Tcruzi
SRR8503501	1.036	0.152838	41	Tcruzi	Tcruzi
SRR831189	1.02803	0.152525	41	Tcruzi	Tcruzi
SRR1996502	1.03037	0.15157	41	Tcruzi	Tcruzi
SRR8503555	1.03908	0.151264	41	Tcruzi	Tcruzi
SRR15686206	1.02681	0.150866	41	Tcruzi	Tcruzi
SRR3676277	1.04979	0.150792	41	Tcruzi	Tcruzi
SRR8503525	1.03672	0.150747	41	Tcruzi	Tcruzi
SRR9643471	1.03699	0.150299	41	Tcruzi	Tcruzi
SRR2057803	1.01864	0.150003	41	Tcruzi	Tcruzi
SRR8503489	0.961829	0.149994	41	Tcruzi	Tcruzi
SRR9643493	1.04145	0.149954	41	Tcruzi	Tcruzi
SRR3676318	1.0312	0.149514	41	Tcruzi	Tcruzi
SRR3676316	1.04608	0.149422	41	Tcruzi	Tcruzi
SRR8503536	1.02371	0.148873	41	Tcruzi	Tcruzi
SRR8503462	1.03971	0.148679	41	Tcruzi	Tcruzi
SRR9643449	1.00751	0.148511	41	Tcruzi	Tcruzi
SRR15686201	1.0353	0.148175	41	Tcruzi	Tcruzi
SRR9643487	1.00551	0.147832	41	Tcruzi	Tcruzi
SRR11803987	1.03725	0.147551	41	Tcruzi	Tcruzi
SRR8503545	0.91289	0.146991	41	Tcruzi	Tcruzi
SRR9643468	1.02567	0.146953	41	Tcruzi	Tcruzi
SRR8503502	1.03221	0.146898	41	Tcruzi	Tcruzi
SRR9643472	1.03561	0.146527	41	Tcruzi	Tcruzi
SRR8503470	1.04215	0.146052	41	Tcruzi	Tcruzi
SRR9643443	1.00438	0.145845	41	Tcruzi	Tcruzi
SRR8503554	1.04904	0.145838	41	Tcruzi	Tcruzi
SRR8503563	1.03284	0.145492	41	Tcruzi	Tcruzi
SRR9643479	1.00863	0.145032	41	Tcruzi	Tcruzi
SRR8503599	1.03216	0.144764	41	Tcruzi	Tcruzi
SRR8503549	1.04945	0.144472	41	Tcruzi	Tcruzi
SRR15686200	1.03472	0.144231	41	Tcruzi	Tcruzi
SRR8503507	1.02618	0.144034	41	Tcruzi	Tcruzi
SRR8503485	1.04534	0.143909	41	Tcruzi	Tcruzi
SRR8503538	1.04792	0.14384	41	Tcruzi	Tcruzi
SRR9643446	1.01606	0.143817	41	Tcruzi	Tcruzi
SRR3676279	1.00146	0.143048	41	Tcruzi	Tcruzi
SRR8503534	1.03114	0.143027	41	Tcruzi	Tcruzi
SRR8503505	1.0355	0.141566	41	Tcruzi	Tcruzi
SRR9643490	1.0439	0.141508	41	Tcruzi	Tcruzi
SRR8503499	1.04024	0.141257	41	Tcruzi	Tcruzi
SRR9643495	1.01271	0.140619	41	Tcruzi	Tcruzi
SRR8503595	1.02801	0.140229	41	Tcruzi	Tcruzi
SRR8503480	1.02067	0.14004	41	Tcruzi	Tcruzi
SRR8503500	1.02896	0.139711	41	Tcruzi	Tcruzi
SRR3676282	1.00974	0.139596	41	Tcruzi	Tcruzi
SRR9643452	1	0.139427	41	Tcruzi	Tcruzi
SRR9650335	1.01961	0.139374	41	Tcruzi	Tcruzi
SRR9650330	1.00266	0.13897	41	Tcruzi	Tcruzi
SRR6357354	1.06405	0.138821	41	Tcruzi	Tcruzi
SRR3676276	1.03923	0.138465	41	Tcruzi	Tcruzi
SRR13754249	1.03053	0.138438	41	Tcruzi	Tcruzi
SRR3676266	1.03393	0.138211	41	Tcruzi	Tcruzi
SRR9643460	1.01974	0.137991	41	Tcruzi	Tcruzi
SRR8503463	1.02061	0.137016	41	Tcruzi	Tcruzi
SRR9643470	1.01295	0.137003	41	Tcruzi	Tcruzi
SRR8503580	1.02735	0.136013	41	Tcruzi	Tcruzi
SRR8503557	1.02222	0.135155	41	Tcruzi	Tcruzi
SRR8503513	1.00793	0.135114	41	Tcruzi	Tcruzi
SRR9643456	1.01572	0.134368	41	Tcruzi	Tcruzi
SRR3676275	0.999959	0.134215	41	Tcruzi	Tcruzi
SRR8503529	1.04136	0.133986	41	Tcruzi	Tcruzi
SRR8503468	1.02109	0.133811	41	Tcruzi	Tcruzi
SRR9643450	1.02448	0.133271	41	Tcruzi	Tcruzi
SRR8503602	1.01339	0.133268	41	Tcruzi	Tcruzi
SRR8503541	0.947937	0.133176	41	Tcruzi	Tcruzi
SRR15686202	1.03166	0.133073	41	Tcruzi	Tcruzi
SRR8503566	0.934298	0.132688	41	Tcruzi	Tcruzi
SRR8503483	1.01192	0.132651	41	Tcruzi	Tcruzi
SRR3676271	0.98849	0.13248	41	Tcruzi	Tcruzi
SRR13754248	1.03348	0.132281	41	Tcruzi	Tcruzi
SRR8503510	1.03536	0.131532	41	Tcruzi	Tcruzi
SRR8503486	1.04142	0.131406	41	Tcruzi	Tcruzi
SRR8503544	1.02896	0.131062	41	Tcruzi	Tcruzi
SRR9650336	0.998195	0.130935	41	Tcruzi	Tcruzi
SRR8503569	1.0435	0.130895	41	Tcruzi	Tcruzi
SRR8503597	1.0229	0.130483	41	Tcruzi	Tcruzi
SRR8503493	1.02442	0.13045	41	Tcruzi	Tcruzi
SRR8503497	1.0386	0.130445	41	Tcruzi	Tcruzi
SRR8503587	1.02463	0.130221	41	Tcruzi	Tcruzi
SRR3676268	0.997683	0.1302	41	Tcruzi	Tcruzi
SRR8503598	1.03155	0.129861	41	Tcruzi	Tcruzi
SRR15686208	1.02861	0.12981	41	Tcruzi	Tcruzi
SRR8503568	1.02404	0.129266	41	Tcruzi	Tcruzi
SRR8503488	0.99	0.128725	41	Tcruzi	Tcruzi
SRR9643494	1.01536	0.128489	41	Tcruzi	Tcruzi
SRR8503550	1.0118	0.128328	41	Tcruzi	Tcruzi
SRR8503592	1.02043	0.128	41	Tcruzi	Tcruzi
SRR8503551	1.01332	0.127916	41	Tcruzi	Tcruzi
SRR8503471	1.02494	0.127823	41	Tcruzi	Tcruzi
SRR8503482	1.01419	0.127788	41	Tcruzi	Tcruzi
SRR8503596	1.00637	0.127667	41	Tcruzi	Tcruzi
SRR8503509	1.01086	0.127626	41	Tcruzi	Tcruzi
SRR8503522	1.00855	0.127486	41	Tcruzi	Tcruzi
SRR8503542	1.01085	0.126908	41	Tcruzi	Tcruzi
SRR8503571	1.00667	0.126422	41	Tcruzi	Tcruzi
SRR8503588	1.02337	0.1262	41	Tcruzi	Tcruzi
SRR8503487	0.995832	0.125674	41	Tcruzi	Tcruzi
SRR13754250	1.03204	0.125661	41	Tcruzi	Tcruzi
SRR9643463	1.03807	0.125464	41	Tcruzi	Tcruzi
SRR3676281	0.97282	0.125335	41	Tcruzi	Tcruzi
SRR8503548	1.01586	0.125238	41	Tcruzi	Tcruzi
SRR8503553	1.01891	0.124979	41	Tcruzi	Tcruzi
SRR8503579	1.00784	0.124243	41	Tcruzi	Tcruzi
SRR8503584	1.01073	0.124205	41	Tcruzi	Tcruzi
SRR3676274	1.0304	0.123687	41	Tcruzi	Tcruzi
SRR13754247	1.0326	0.123114	41	Tcruzi	Tcruzi
SRR8503530	1.01878	0.122682	41	Tcruzi	Tcruzi
SRR8503512	1.0105	0.122619	41	Tcruzi	Tcruzi
SRR8503578	1.00905	0.122223	41	Tcruzi	Tcruzi
SRR8503543	1.00767	0.121549	41	Tcruzi	Tcruzi
SRR8503590	1.00693	0.121004	41	Tcruzi	Tcruzi
SRR8503561	1.01689	0.120718	41	Tcruzi	Tcruzi
SRR6357358	0.980444	0.12064	41	Tcruzi	Tcruzi
SRR9643455	1.01587	0.120289	41	Tcruzi	Tcruzi
SRR8503472	0.999032	0.120117	41	Tcruzi	Tcruzi
SRR8503504	1.03662	0.119776	41	Tcruzi	Tcruzi
SRR8503476	1.01033	0.119607	41	Tcruzi	Tcruzi
SRR15686198	1.02266	0.11895	41	Tcruzi	Tcruzi
SRR8503589	1.00984	0.118645	41	Tcruzi	Tcruzi
SRR8503573	1.01149	0.117735	41	Tcruzi	Tcruzi
SRR8503558	1.03137	0.116875	41	Tcruzi	Tcruzi
SRR6357357	0.994071	0.115713	41	Tcruzi	Tcruzi
SRR3676317	1.03725	0.115599	41	Tcruzi	Tcruzi
SRR8503594	1.02049	0.113934	41	Tcruzi	Tcruzi
SRR8503582	0.998756	0.113562	41	Tcruzi	Tcruzi
SRR3676264	1.01796	0.112866	41	Tcruzi	Tcruzi
SRR8503547	1.0253	0.111292	41	Tcruzi	Tcruzi
SRR8503564	1.02846	0.111031	41	Tcruzi	Tcruzi
SRR3676272	1.0053	0.110563	41	Tcruzi	Tcruzi
SRR15686217	1.02229	0.109433	41	Tcruzi	Tcruzi
SRR9650334	0.995983	0.108273	41	Tcruzi	Tcruzi
SRR8503583	1.03847	0.108097	41	Tcruzi	Tcruzi
SRR8503520	1.04351	0.107581	41	Tcruzi	Tcruzi
SRR831221	1.00197	0.107443	41	Tcruzi	Tcruzi
SRR8503515	1.01424	0.106944	41	Tcruzi	Tcruzi
SRR8503562	1.01226	0.104664	41	Tcruzi	Tcruzi
SRR8503469	1.02974	0.103997	41	Tcruzi	Tcruzi
SRR9650333	1.02351	0.102996	41	Tcruzi	Tcruzi
SRR3676273	0.999234	0.101336	41	Tcruzi	Tcruzi
SRR8503567	1.00447	0.0988919	41	Tcruzi	Tcruzi
SRR8503495	1.03119	0.0980159	41	Tcruzi	Tcruzi
SRR8503514	1.01748	0.0966159	41	Tcruzi	Tcruzi
SRR547646	0.994207	0.0918257	41	Tcruzi	Tcruzi
SRR8503503	1.01946	0.090418	41	Tcruzi	Tcruzi
SRR8503535	1.02801	0.0886868	41	Tcruzi	Tcruzi
SRR8503581	0.99158	0.0879184	41	Tcruzi	Tcruzi
SRR15686199	1.019	0.0781597	41	Tcruzi	Tcruzi
SRR8503572	1.00964	0.0740533	41	Tcruzi	Tcruzi
SRR8503537	1.01029	0.071223	41	Tcruzi	Tcruzi
SRR8503576	1.00707	0.0689118	41	Tcruzi	Tcruzi
SRR8503586	1.00968	0.0686227	41	Tcruzi	Tcruzi
SRR8503546	0.987571	0.0685427	41	Tcruzi	Tcruzi
SRR15686216	1.00623	0.0656829	41	Tcruzi	Tcruzi
SRR9650331	1.0095	0.0632742	41	Tcruzi	Tcruzi
SRR7694647	1.00001	0.0406741	11	Tvivax	Tvivax
SRR7694652	1.02582	0.0358213	11	Tvivax	Tvivax
SRR7694641	0.984855	0.0336965	11	Tvivax	Tvivax
SRR7694640	1.00909	0.0301511	11	Tvivax	Tvivax
SRR11213603	0.999864	0.0296286	11	Tvivax	Tvivax
SRR5934427	0.999864	0.0296286	11	Tvivax	Tvivax
SRR7694643	0.987873	0.0269815	11	Tvivax	Tvivax
SRR7694648	1.00985	0.0232212	11	Tvivax	Tvivax
SRR7694651	1.00007	0.018215	11	Tvivax	Tvivax
SRR7694653	0.992418	0.0168685	11	Tvivax	Tvivax
