## Supplementary table 5 for "Aneuploidies are an ancestral feature of trypanosomatids, and an ancient chromosome duplication is maintained in extant species"

### Sheet: Chr_mean_median_Sd
Super Group	Chromosome	CDO	Median Chr Copies	CSV	Number of isolates evaluated
Cbomb	0	2.01348	2.022	0.233515	29
Cbomb	1	1.07088	0.9872	0.152323	29
Cbomb	100	1.197	1.215	0.156172	29
Cbomb	111	0.969883	0.9737	0.0136277	29
Cbomb	119	1.02233	1.013	0.0562197	29
Cbomb	122	1.11747	1.057	0.139765	29
Cbomb	123	1.25848	1.311	0.172755	29
Cbomb	132	0.96821	0.9615	0.0355541	29
Cbomb	134	1.10858	1	0.154471	29
Cbomb	135	0.95961	0.961	0.0154382	29
Cbomb	137	1.11167	1.016	0.145329	29
Cbomb	140	1.07754	1.023	0.156925	29
Cbomb	143	0.999045	0.9865	0.0669585	29
Cbomb	144	1.1139	1.012	0.159777	29
Cbomb	146	0.99429	0.9747	0.0860376	29
Cbomb	15	0.962421	0.9665	0.0218052	29
Cbomb	150	0.967238	0.9636	0.0190788	29
Cbomb	151	0.982376	0.9833	0.0224089	29
Cbomb	152	0.967328	0.9688	0.0146193	29
Cbomb	159	1.07814	1.014	0.129058	29
Cbomb	161	1.12692	1.02	0.166482	29
Cbomb	170	0.967162	0.9667	0.012263	29
Cbomb	172	0.976817	0.978	0.0219166	29
Cbomb	186	1.03015	1.003	0.0891856	29
Cbomb	190	0.998607	0.9868	0.0776272	29
Cbomb	196	1.05403	1.016	0.102765	29
Cbomb	22	0.971383	0.9744	0.0189714	29
Cbomb	25	1.00701	1	0.0300917	29
Cbomb	26	1.21876	1.267	0.166786	29
Cbomb	27	1.01842	1.011	0.0364846	29
Cbomb	29	0.950783	0.954	0.0263187	29
Cbomb	3	1.04512	1	0.113512	29
Cbomb	33	1.02766	1.012	0.0675464	29
Cbomb	35	0.958159	0.9625	0.015827	29
Cbomb	4	1.00052	0.9872	0.0642198	29
Cbomb	42	1.0078	1.012	0.0217315	29
Cbomb	46	1.0006	1	0.0287017	29
Cbomb	47	0.974262	0.9762	0.0138169	29
Cbomb	5	0.973541	0.9663	0.0666859	29
Cbomb	55	1.24442	1.291	0.16197	29
Cbomb	58	1.02544	1	0.0929338	29
Cbomb	59	0.982941	0.9853	0.0122695	29
Cbomb	6	0.995734	1	0.010256	29
Cbomb	63	1.01622	1	0.0638106	29
Cbomb	64	1.14656	1.039	0.163508	29
Cbomb	65	0.975183	0.9744	0.017581	29
Cbomb	68	0.970424	0.974	0.0137399	29
Cbomb	70	1.00679	1	0.0514416	29
Cbomb	75	0.988152	0.9835	0.0173632	29
Cbomb	77	0.988917	0.9797	0.0635328	29
Cbomb	8	0.995455	0.9817	0.0632772	29
Cbomb	88	1.13067	1.028	0.151687	29
Cbomb	9	1.97783	1.987	0.226725	29
Cbomb	91	1.08668	1	0.153475	29
Cbomb	94	0.953138	0.9494	0.0316396	29
Cfas	1	1.03933	1.082	0.12365	3
Cfas	2	0.9621	0.9863	0.0542147	3
Cfas	3	0.957533	0.9726	0.0516745	3
Cfas	4	1	1.045	0.0867468	3
Cfas	5	0.990667	1.027	0.0790337	3
Cfas	6	1.05	1.068	0.0438634	3
Cfas	7	0.986333	1.014	0.0763566	3
Cfas	8	0.995333	1.041	0.0825853	3
Cfas	9	0.995333	1.041	0.0825853	3
Cfas	10	0.9507	0.9521	0.0500147	3
Cfas	11	0.952967	0.9589	0.0502633	3
Cfas	12	1.01533	1.055	0.101491	3
Cfas	13	1.04867	1.055	0.0458294	3
Cfas	14	0.971333	1	0.0621718	3
Cfas	15	1.00233	1	0.00404145	3
Cfas	16	0.969	1	0.0598582	3
Cfas	17	0.952967	0.9589	0.0502633	3
Cfas	18	1.10833	1.014	0.165995	3
Cfas	19	0.966667	1	0.057735	3
Cfas	20	1.2242	1	0.412283	3
Cfas	21	0.946167	0.9659	0.0401216	3
Cfas	22	0.942367	0.9545	0.0377903	3
Cfas	23	0.971333	1	0.0621718	3
Cfas	24	0.9181	0.9091	0.0239063	3
Cfas	25	0.9378	0.9545	0.0328096	3
Cfas	26	0.9378	0.9545	0.0328096	3
Cfas	27	1.789	1.864	0.162083	3
Cfas	28	0.942367	0.9545	0.0377903	3
Cfas	29	0.946933	0.9545	0.0436447	3
Cfas	30	0.942367	0.9545	0.0377903	3
Endotrypanum	1	0.8753	0.9451	0.144357	5
Endotrypanum	2	0.87368	0.925	0.13244	5
Endotrypanum	3	0.9044	0.9451	0.107997	5
Endotrypanum	4	0.92664	0.956	0.0857305	5
Endotrypanum	5	1.3288	1.34	0.311522	5
Endotrypanum	6	0.92164	0.956	0.0809797	5
Endotrypanum	7	1.16714	1.234	0.246491	5
Endotrypanum	8	0.9047	0.9451	0.0947339	5
Endotrypanum	9	0.95538	0.956	0.0678535	5
Endotrypanum	10	0.94382	0.978	0.0819108	5
Endotrypanum	11	1.03394	0.9787	0.0995152	5
Endotrypanum	12	0.98968	0.975	0.036733	5
Endotrypanum	13	0.95162	0.975	0.0466474	5
Endotrypanum	14	1.0239	0.978	0.123583	5
Endotrypanum	15	0.98452	1	0.0659314	5
Endotrypanum	16	0.96268	0.978	0.0505442	5
Endotrypanum	17	0.96902	0.9787	0.0384924	5
Endotrypanum	18	0.96546	0.975	0.021962	5
Endotrypanum	19	0.97596	0.978	0.0299067	5
Endotrypanum	20	0.98146	0.978	0.0104808	5
Endotrypanum	21	0.9744	0.978	0.04358	5
Endotrypanum	22	0.96278	0.975	0.0345407	5
Endotrypanum	23	1.2778	1.298	0.134437	5
Endotrypanum	24	1.0798	0.975	0.165068	5
Endotrypanum	25	0.96744	0.975	0.0273003	5
Endotrypanum	26	1.1206	1	0.165502	5
Endotrypanum	27	1.0018	1	0.0208974	5
Endotrypanum	28	1.03734	0.989	0.115936	5
Endotrypanum	29	1.0494	1.05	0.0386626	5
Endotrypanum	30	0.997	1	0.0168967	5
Endotrypanum	31	1.5818	1.574	0.134531	5
Endotrypanum	32	0.99604	1	0.034993	5
Endotrypanum	33	1.0578	1	0.132487	5
Endotrypanum	34	0.99804	0.9878	0.0266786	5
Endotrypanum	35	1.0024	1	0.0179805	5
Endotrypanum	36	0.99432	1	0.0193652	5
Leish.don	1	1.0147	1	0.135042	225
Leish.don	2	1.03646	1.011	0.15465	225
Leish.don	3	1.00612	1	0.0894906	225
Leish.don	4	1.01653	1	0.122857	225
Leish.don	5	1.06495	1	0.149307	225
Leish.don	6	1.05786	1.014	0.16136	225
Leish.don	7	1.05066	1	0.127921	225
Leish.don	8	1.09395	1	0.207926	225
Leish.don	9	1.09649	1.033	0.146384	225
Leish.don	10	1.00128	1	0.0837262	225
Leish.don	11	1.03937	1.015	0.0982809	225
Leish.don	12	1.02748	1	0.104019	225
Leish.don	13	1.06494	1	0.150808	225
Leish.don	14	1.02474	1	0.101999	225
Leish.don	15	1.04232	1	0.133734	225
Leish.don	16	1.02457	1	0.10561	225
Leish.don	17	0.994864	1	0.0653909	225
Leish.don	18	1.00691	1	0.0770661	225
Leish.don	19	0.977468	1	0.0543277	225
Leish.don	20	1.06757	1	0.151665	225
Leish.don	21	1.00317	1	0.0731286	225
Leish.don	22	1.02477	1	0.117762	225
Leish.don	23	1.17123	1.04	0.250087	225
Leish.don	24	0.998654	1	0.0630778	225
Leish.don	25	0.984894	0.9857	0.0778245	225
Leish.don	26	1.08402	1	0.147113	225
Leish.don	27	0.983137	0.98	0.0730815	225
Leish.don	28	0.973092	0.9792	0.0338412	225
Leish.don	29	1.01581	1	0.0982254	225
Leish.don	30	0.975753	0.9783	0.0495877	225
Leish.don	31	1.76691	1.826	0.161188	225
Leish.don	32	0.992458	0.9808	0.0694214	225
Leish.don	33	1.05185	1	0.13611	225
Leish.don	34	0.958094	0.96	0.038862	225
Leish.don	35	1.04832	1	0.139477	225
Leish.don	36	0.966613	0.9615	0.0416699	225
Leish.maj	1	1.01753	1	0.120573	16
Leish.maj	3	1.01147	1	0.0680693	16
Leish.maj	4	0.970525	0.96	0.0497282	16
Leish.maj	5	1.20913	1.3205	0.216818	16
Leish.maj	6	0.997	1	0.0639958	16
Leish.maj	7	1.04152	1	0.119959	16
Leish.maj	8	0.971194	0.9545	0.0605747	16
Leish.maj	9	1.02716	1	0.115063	16
Leish.maj	10	1.03412	1.007	0.113227	16
Leish.maj	11	1.08447	1.0355	0.153581	16
Leish.maj	12	1.07098	1	0.163987	16
Leish.maj	13	0.992075	1	0.0290698	16
Leish.maj	14	1.07413	1.028	0.130335	16
Leish.maj	15	1.02668	0.9839	0.142058	16
Leish.maj	16	1.04462	1.009	0.137608	16
Leish.maj	17	1.09553	1.025	0.164533	16
Leish.maj	18	0.996906	1	0.0313756	16
Leish.maj	19	0.983775	0.98	0.0318003	16
Leish.maj	20	1.18571	1.1605	0.206853	16
Leish.maj	21	0.998363	1	0.0255696	16
Leish.maj	22	0.986287	1	0.0279545	16
Leish.maj	23	1.26747	1.311	0.257085	16
Leish.maj	24	0.986762	1	0.0277414	16
Leish.maj	25	1.0041	0.9785	0.100166	16
Leish.maj	26	0.980313	0.9863	0.0330778	16
Leish.maj	27	0.966612	0.95725	0.0429031	16
Leish.maj	28	0.973644	0.96865	0.0269738	16
Leish.maj	29	0.978931	0.9863	0.0256687	16
Leish.maj	30	1.00274	1	0.0512914	16
Leish.maj	31	2.05575	2.051	0.312973	16
Leish.maj	32	0.970969	0.95945	0.0293758	16
Leish.maj	33	0.999431	0.96	0.114431	16
Leish.maj	34	0.964588	0.9567	0.0386987	16
Leish.maj	35	0.98735	0.96	0.0836795	16
Leish.maj	36	0.964594	0.9545	0.0489774	16
Leptomonas	1	0.897781	0.88965	0.0703778	16
Leptomonas	2	1.02978	1.0415	0.0389585	16
Leptomonas	3	1.02283	0.9555	0.207782	16
Leptomonas	4	1.00753	1	0.0534589	16
Leptomonas	5	0.983969	1	0.0599407	16
Leptomonas	6	0.959325	0.9512	0.0632875	16
Leptomonas	7	0.997162	1	0.0466502	16
Leptomonas	8	0.99025	1	0.0517253	16
Leptomonas	9	0.968406	0.959	0.0397148	16
Leptomonas	10	0.929069	0.9233	0.0689131	16
Leptomonas	11	1.04137	1.0465	0.0591494	16
Leptomonas	12	1.82331	1.7615	0.20364	16
Leptomonas	13	1.0355	1.0225	0.0910134	16
Leptomonas	14	1.06013	1.089	0.106216	16
Leptomonas	15	0.993375	1	0.0806674	16
Leptomonas	16	0.924837	0.94095	0.120306	16
Leptomonas	17	0.960538	0.9512	0.0798424	16
Leptomonas	18	1.08806	1.0635	0.224515	16
Leptomonas	19	0.856769	0.87085	0.101956	16
Leptomonas	20	1.0451	1.045	0.141723	16
Leptomonas	21	0.984744	1	0.0486035	16
Leptomonas	22	1.00867	1	0.0569418	16
Leptomonas	23	1.16111	1.0465	0.310469	16
Leptomonas	24	0.981662	0.95175	0.132703	16
Leptomonas	25	1.06362	1.0565	0.0783595	16
Leptomonas	26	1.02506	1	0.119848	16
Leptomonas	27	0.847838	0.7154	0.292817	16
Leptomonas	28	1.18184	1.093	0.325312	16
Leptomonas	29	1.88275	1.885	0.318069	16
Leptomonas	30	1.09335	1.049	0.205816	16
Leptomonas	31	1.03163	1.045	0.0463668	16
Leptomonas	32	1.80625	1.7365	0.251685	16
Leptomonas	33	1.18628	1.091	0.394594	16
Leptomonas	34	0.849	0.7913	0.13271	16
Leptomonas	35	1.08575	1.0545	0.0927272	16
Leptomonas	36	0.946125	1	0.191988	16
Leptomonas	37	0.950306	0.8322	0.309556	16
Leptomonas	38	1.09972	1	0.242399	16
Leptomonas	39	1.45246	1.2555	0.602945	16
Paratrypanosoma	1	1.0145	1.0145	0.0205061	2
Paratrypanosoma	2	1.0285	1.0285	0.0403051	2
Paratrypanosoma	3	1.0145	1.0145	0.0205061	2
Paratrypanosoma	4	1.0145	1.0145	0.0205061	2
Paratrypanosoma	5	1.1465	1.1465	0.0148492	2
Paratrypanosoma	Pcon_scaffold00002_1	1.0215	1.0215	0.0304056	2
Paratrypanosoma	Pcon_scaffold00002_2	1.0145	1.0145	0.0205061	2
Paratrypanosoma	Pcon_scaffold00002_3	0.97725	0.97725	0.0321734	2
Paratrypanosoma	Pcon_scaffold00002_4	1.0215	1.0215	0.0304056	2
Paratrypanosoma	Pcon_scaffold00003_1	1.0145	1.0145	0.0205061	2
Paratrypanosoma	Pcon_scaffold00003_2	0.99175	0.99175	0.0526795	2
Paratrypanosoma	Pcon_scaffold00003_3	1.0145	1.0145	0.0205061	2
Paratrypanosoma	Pcon_scaffold00004_1	1.0285	1.0285	0.0403051	2
Paratrypanosoma	Pcon_scaffold00004_2	1.043	1.043	0.0608112	2
Paratrypanosoma	Pcon_scaffold00005_2	1.0285	1.0285	0.0403051	2
Paratrypanosoma	Pcon_scaffold00005_3	1.0285	1.0285	0.0403051	2
Paratrypanosoma	Pcon_scaffold00005_4	1.0285	1.0285	0.0403051	2
Paratrypanosoma	Pcon_scaffold00006_3	0.96905	0.96905	0.0847821	2
Paratrypanosoma	Pcon_scaffold00006_4	1.0145	1.0145	0.0205061	2
Paratrypanosoma	Pcon_scaffold00006_5	0.95455	0.95455	0.064276	2
Paratrypanosoma	Pcon_scaffold00007_2	1.007	1.007	0.00989949	2
Paratrypanosoma	Pcon_scaffold00007_3	1.074	1.074	0.0240416	2
Paratrypanosoma	Pcon_scaffold00008_1	1.074	1.074	0.0240416	2
Paratrypanosoma	Pcon_scaffold00008_4	1.0285	1.0285	0.0403051	2
Paratrypanosoma	Pcon_scaffold00009_1	0.96905	0.96905	0.0847821	2
Paratrypanosoma	Pcon_scaffold00009_2	1.0285	1.0285	0.0403051	2
Paratrypanosoma	Pcon_scaffold00010_1	0.91885	0.91885	0.0137886	2
Paratrypanosoma	Pcon_scaffold00010_2	1	1	0	2
Paratrypanosoma	Pcon_scaffold00010_4	0.9857	0.9857	0.0202233	2
Paratrypanosoma	Pcon_scaffold00011_1	1.0285	1.0285	0.0403051	2
Paratrypanosoma	Pcon_scaffold00011_2	1.0145	1.0145	0.0205061	2
Paratrypanosoma	Pcon_scaffold00011_3	1.0145	1.0145	0.0205061	2
Paratrypanosoma	Pcon_scaffold00012_1	1.0215	1.0215	0.0304056	2
Paratrypanosoma	Pcon_scaffold00012_3	1.0285	1.0285	0.0403051	2
Paratrypanosoma	Pcon_scaffold00012_4	0.94025	0.94025	0.0440528	2
Paratrypanosoma	Pcon_scaffold00013_2	1.0285	1.0285	0.0403051	2
Paratrypanosoma	Pcon_scaffold00014_2	1	1	0	2
Paratrypanosoma	Pcon_scaffold00014_3	1.0285	1.0285	0.0403051	2
Paratrypanosoma	Pcon_scaffold00015	1.0285	1.0285	0.0403051	2
Paratrypanosoma	Pcon_scaffold00016_1	1	1	0	2
Paratrypanosoma	Pcon_scaffold00016_2	0.99005	0.99005	0.114481	2
Paratrypanosoma	Pcon_scaffold00017	1	1	0	2
Paratrypanosoma	Pcon_scaffold00018_1	0.98865	0.98865	0.0160513	2
Paratrypanosoma	Pcon_scaffold00019_1	0.926	0.926	0.0239002	2
Paratrypanosoma	Pcon_scaffold00019_2	0.76365	0.76365	0.0514067	2
Paratrypanosoma	Pcon_scaffold00020_1	1	1	0	2
Paratrypanosoma	Pcon_scaffold00021_1	0.80195	0.80195	0.022981	2
Paratrypanosoma	Pcon_scaffold00021_3	0.8234	0.8234	0.00735391	2
Paratrypanosoma	Pcon_scaffold00022_2	1	1	0	2
Paratrypanosoma	Pcon_scaffold00023_1	1.074	1.074	0.0240416	2
Paratrypanosoma	Pcon_scaffold00023_2	1.0355	1.0355	0.0502046	2
Paratrypanosoma	Pcon_scaffold00024_1	0.96905	0.96905	0.0847821	2
Paratrypanosoma	Pcon_scaffold00024_2	0.94025	0.94025	0.0440528	2
Paratrypanosoma	Pcon_scaffold00025_2	1.0285	1.0285	0.0403051	2
Paratrypanosoma	Pcon_scaffold00026_2	0.77795	0.77795	0.0716299	2
Paratrypanosoma	Pcon_scaffold00027	0.83765	0.83765	0.0275065	2
Paratrypanosoma	Pcon_scaffold00028_1	0.7948	0.7948	0.0330926	2
Paratrypanosoma	Pcon_scaffold00028_2	0.83765	0.83765	0.0275065	2
Paratrypanosoma	Pcon_scaffold00029_2	1.0885	1.0885	0.00353553	2
Paratrypanosoma	Pcon_scaffold00029_3	0.8974	0.8974	0.0165463	2
Paratrypanosoma	Pcon_scaffold00030_2	0.8234	0.8234	0.00735391	2
Paratrypanosoma	Pcon_scaffold00031_1	0.83765	0.83765	0.0275065	2
Paratrypanosoma	Pcon_scaffold00032_2	0.926	0.926	0.0239002	2
Paratrypanosoma	Pcon_scaffold00033_3	0.68965	0.68965	0.0753069	2
Paratrypanosoma	Pcon_scaffold00034	0.926	0.926	0.0239002	2
Paratrypanosoma	Pcon_scaffold00035	0.95455	0.95455	0.064276	2
Paratrypanosoma	Pcon_scaffold00036	1.783	1.783	0.178191	2
Paratrypanosoma	Pcon_scaffold00037	0.8149	0.8149	0.0596798	2
Paratrypanosoma	Pcon_scaffold00038	0.96905	0.96905	0.0847821	2
Paratrypanosoma	Pcon_scaffold00039	0.6526	0.6526	0.087257	2
Paratrypanosoma	Pcon_scaffold00040_1	0.6526	0.6526	0.087257	2
Paratrypanosoma	Pcon_scaffold00040_2	0.8831	0.8831	0.0367696	2
Paratrypanosoma	Pcon_scaffold00041_2	1.0145	1.0145	0.0205061	2
Paratrypanosoma	Pcon_scaffold00042_2	1	1	0	2
Paratrypanosoma	Pcon_scaffold00043	0.8974	0.8974	0.0165463	2
Paratrypanosoma	Pcon_scaffold00044_1	0.85195	0.85195	0.0477297	2
Paratrypanosoma	Pcon_scaffold00045	1.7375	1.7375	0.113844	2
Paratrypanosoma	Pcon_scaffold00046	0.8974	0.8974	0.0165463	2
Paratrypanosoma	Pcon_scaffold00047_2	0.68965	0.68965	0.0753069	2
Paratrypanosoma	Pcon_scaffold00048	1.0145	1.0145	0.0205061	2
Paratrypanosoma	Pcon_scaffold00049	0.926	0.926	0.0239002	2
Paratrypanosoma	Pcon_scaffold00050	0.8091	0.8091	0.0128693	2
Paratrypanosoma	Pcon_scaffold00051	0.9857	0.9857	0.0202233	2
Paratrypanosoma	Pcon_scaffold00052	0.96905	0.96905	0.0847821	2
Paratrypanosoma	Pcon_scaffold00053	0.77795	0.77795	0.0716299	2
Paratrypanosoma	Pcon_scaffold00054	0.76365	0.76365	0.0514067	2
Paratrypanosoma	Pcon_scaffold00055	1.051	1.051	0.00848528	2
Paratrypanosoma	Pcon_scaffold00056	0.80195	0.80195	0.022981	2
Paratrypanosoma	Pcon_scaffold00057_1	1.1265	1.1265	0.0784889	2
Paratrypanosoma	Pcon_scaffold00058	0.8974	0.8974	0.0165463	2
Paratrypanosoma	Pcon_scaffold00059_1	0.9117	0.9117	0.00367696	2
Paratrypanosoma	Pcon_scaffold00060	0.88765	0.88765	0.0982171	2
Paratrypanosoma	Pcon_scaffold00061	0.67535	0.67535	0.0550836	2
Paratrypanosoma	Pcon_scaffold00062	0.8591	0.8591	0.0578413	2
Paratrypanosoma	Pcon_scaffold00064	1.667	1.667	0.10748	2
Paratrypanosoma	Pcon_scaffold00065	0.99875	0.99875	0.062579	2
Paratrypanosoma	Pcon_scaffold00066_1	0.8234	0.8234	0.00735391	2
Paratrypanosoma	Pcon_scaffold00068	0.58705	0.58705	0.0587606	2
Porcisia	30504	0.95508	0.9583	0.0458685	5
Porcisia	30505	0.90164	0.9041	0.0174549	5
Porcisia	30506	1.02002	1.026	0.0414518	5
Porcisia	30507	0.98582	1	0.0202339	5
Porcisia	30508	1.24252	1.359	0.264595	5
Porcisia	30509	1.03536	1	0.131317	5
Porcisia	30510	0.98982	0.9863	0.0222467	5
Porcisia	30511	0.98176	0.9744	0.0270847	5
Porcisia	30512	0.97664	0.9744	0.0152238	5
Porcisia	30513	1.03818	0.9726	0.145584	5
Porcisia	30514	0.9999	1	0.0100772	5
Porcisia	30515	1.00992	1.014	0.0249986	5
Porcisia	30516	1.0898	1	0.200799	5
Porcisia	30517	0.96512	0.963	0.00725238	5
Porcisia	30518	0.98426	1	0.0216168	5
Porcisia	30519	0.98602	0.9863	0.0170267	5
Porcisia	30520	1.0084	1	0.018783	5
Porcisia	30521	0.98924	0.9863	0.0108905	5
Porcisia	30522	1.03994	0.9744	0.148495	5
Porcisia	30523	1.0112	1	0.0182538	5
Porcisia	30524	0.9902	0.9863	0.00935922	5
Porcisia	30525	0.95406	0.963	0.0237427	5
Porcisia	30526	1.6437	1.897	0.467583	5
Porcisia	30527	0.99166	1	0.0186488	5
Porcisia	30528	0.98872	1	0.0154561	5
Porcisia	30529	1.01826	1.026	0.0241327	5
Porcisia	30530	1.014	1	0.0199875	5
Porcisia	30531	0.9897	1	0.0161926	5
Porcisia	30532	1.0642	1.056	0.0395184	5
Porcisia	30533	0.99188	1	0.0162195	5
Porcisia	30534	1.6364	1.718	0.232889	5
Porcisia	30535	0.9954	1	0.0190997	5
Porcisia	30536	1.009	1	0.0147648	5
Porcisia	30537	0.98168	0.9744	0.0172282	5
Porcisia	30538	0.98738	0.9855	0.0202132	5
Porcisia	30539	0.98738	0.9855	0.0202132	5
Tbrucei	1	1.02437	1.021	0.036076	187
Tbrucei	2	1.02003	1.014	0.0484147	187
Tbrucei	3	1.01981	1.019	0.0217293	187
Tbrucei	4	1.0159	1.016	0.021739	187
Tbrucei	5	1.0137	1	0.0732584	187
Tbrucei	6	1.00333	1	0.0518519	187
Tbrucei	7	0.999085	1	0.0164755	187
Tbrucei	8	1.006	1	0.0229022	187
Tbrucei	9	0.975036	0.9744	0.0275964	187
Tbrucei	10	1.00174	1	0.0136971	187
Tbrucei	11	1.00009	1	0.0120346	187
Tcongolense	1	0.9547	0.9474	0.0658738	70
Tcongolense	2	0.976196	1	0.0342249	70
Tcongolense	3	1.00132	1	0.0227959	70
Tcongolense	4	1.0447	1.048	0.0374167	70
Tcongolense	5	0.978996	1	0.0281348	70
Tcongolense	6	0.998403	1	0.038787	70
Tcongolense	7	0.993917	1	0.043477	70
Tcongolense	8	1.00153	1	0.0252029	70
Tcongolense	9	1.01	1	0.0233013	70
Tcongolense	10	0.998197	1	0.0270749	70
Tcongolense	11	0.999233	1	0.0220003	70
Tcruzi	1	0.985191	0.9884	0.105837	298
Tcruzi	10	1.01884	1.013	0.0878378	298
Tcruzi	11	1.01611	1	0.10959	298
Tcruzi	12	0.940069	1	0.133933	298
Tcruzi	13	1.13309	1.026	0.197623	298
Tcruzi	14	1.02275	1	0.106828	298
Tcruzi	15	0.955912	0.9429	0.0803313	298
Tcruzi	16	0.990625	0.97655	0.0888746	298
Tcruzi	17	1.02069	1.0205	0.0907784	298
Tcruzi	18	0.988099	0.9794	0.133033	298
Tcruzi	19	1.20243	1.116	0.200098	298
Tcruzi	2	0.95172	0.9787	0.146301	298
Tcruzi	20	1.00585	1	0.0535874	298
Tcruzi	21	1.01589	1	0.102114	298
Tcruzi	22	1.06402	1.022	0.124188	298
Tcruzi	23	1.02254	1.021	0.0616556	298
Tcruzi	24	0.982615	1	0.10182	298
Tcruzi	25	0.966094	0.9785	0.106854	298
Tcruzi	26	1.01718	1.02	0.0555851	298
Tcruzi	27	1.0578	1.021	0.130326	298
Tcruzi	28	0.98093	0.9762	0.0949731	298
Tcruzi	29	0.964421	0.9592	0.0689542	298
Tcruzi	3	1.0189	1	0.127959	298
Tcruzi	30	1.0144	1	0.0737442	298
Tcruzi	31	1.66067	1.7025	0.195171	298
Tcruzi	32	1.00628	1	0.040835	298
Tcruzi	33	1.04276	1	0.122704	298
Tcruzi	34	0.987727	1	0.0518488	298
Tcruzi	35	0.983941	0.9773	0.0567101	298
Tcruzi	36	0.981568	1	0.0475625	298
Tcruzi	37	0.994383	0.9767	0.0917531	298
Tcruzi	38	0.880273	0.89785	0.100144	298
Tcruzi	39	1.0266	1	0.0913434	298
Tcruzi	4	1.04031	1.0145	0.11567	298
Tcruzi	40	0.996178	1	0.0479849	298
Tcruzi	41	0.937911	0.9471	0.0655279	298
Tcruzi	5	1.00613	1	0.0942779	298
Tcruzi	6	1.15488	1.0735	0.188817	298
Tcruzi	7	0.939131	0.9665	0.116968	298
Tcruzi	8	1.02503	1.011	0.0805148	298
Tcruzi	9	1.01115	1	0.091841	298
Tvivax	1	1.025	1.0145	0.0496359	10
Tvivax	2	0.99033	1	0.0337197	10
Tvivax	3	0.99851	1	0.0351641	10
Tvivax	4	1.0036	1	0.0113842	10
Tvivax	5	1.0023	1	0.0312581	10
Tvivax	6	0.98471	1	0.0327948	10
Tvivax	7	1.0071	1	0.0224522	10
Tvivax	8	0.99167	1	0.0263418	10
Tvivax	9	1.0036	1	0.0113842	10
Tvivax	10	1.0071	1	0.0224522	10
Tvivax	11	0.99676	1	0.0315714	10
