## Supplementary table 6 for "Aneuploidies are an ancestral feature of trypanosomatids, and an ancient chromosome duplication is maintained in extant species"

### Sheet: Leishmania
Chromosome	Segregating sites	Chr sizes	Segrgating_sites/Size
LdLV9_01_v1_pilon	1013	284214	0.00356422
LdLV9_02_v1_pilon	1396	371178	0.003761
LdLV9_03_v1_pilon	1459	399544	0.00365166
LdLV9_04_v1_pilon	2115	486657	0.00434598
LdLV9_05_v1_pilon	2179	497341	0.0043813
LdLV9_06_v1_pilon	2362	543013	0.0043498
LdLV9_07_v1_pilon	2703	614997	0.00439514
LdLV9_08_v1_pilon	1554	539881	0.00287841
LdLV9_09_v1_pilon	2349	588166	0.00399377
LdLV9_10_v1_pilon	2666	583948	0.00456548
LdLV9_11_v1_pilon	2610	589739	0.00442569
LdLV9_12_v1_pilon	2572	684098	0.0037597
LdLV9_13_v1_pilon	2464	665048	0.003705
LdLV9_14_v1_pilon	3064	663295	0.00461936
LdLV9_15_v1_pilon	2243	637100	0.00352064
LdLV9_16_v1_pilon	2264	706775	0.00320328
LdLV9_17_v1_pilon	3495	674363	0.00518267
LdLV9_18_v1_pilon	2620	732476	0.00357691
LdLV9_19_v1_pilon	3613	698433	0.00517301
LdLV9_20_v1_pilon	3393	749926	0.00452445
LdLV9_21_v1_pilon	2911	777955	0.00374186
LdLV9_22_v1_pilon	2696	736872	0.00365871
LdLV9_23_v1_pilon	3749	785234	0.00477437
LdLV9_24_v1_pilon	4159	869093	0.00478545
LdLV9_25_v1_pilon	3179	908201	0.00350033
LdLV9_26_v1_pilon	5652	1074582	0.00525972
LdLV9_27_v1_pilon	5027	1128559	0.00445435
LdLV9_28_v1_pilon	5663	1183151	0.00478637
LdLV9_29_v1_pilon	6989	1249373	0.00559401
LdLV9_30_v1_pilon	6096	1410083	0.00432315
LdLV9_31_v1_pilon	12005	1545723	0.00776659
LdLV9_32_v1_pilon	7927	1567970	0.00505558
LdLV9_33_v1_pilon	7572	1542425	0.00490915
LdLV9_34_v1_pilon	9188	1852320	0.00496027
LdLV9_35_v1_pilon	9335	2053651	0.00454556
LdLV9_36_v1_pilon	14112	2761306	0.00511063

### Sheet: C.bombi
Chromosome	Segregating sites	Chr sizes	Segrgating_sites/Size
scaffold3_0_ref0000008_ref0000178	29432	1520106	0.0193618
scaffold3_100_ref0000093_ref0000064	9859	828733	0.0118965
scaffold3_111_ref0000158_ref0000110	10075	867446	0.0116146
scaffold3_119_ref0000193_ref0000112	6945	543595	0.0127761
scaffold3_122_ref0000072_ref0000037	3387	298538	0.0113453
scaffold3_123_ref0000086_ref0000198	4917	438346	0.0112172
scaffold3_132_ref0000147_ref0000183	1700	157912	0.0107655
scaffold3_134_ref0000141_ref0000089	6677	550339	0.0121325
scaffold3_135_ref0000140_ref0000077	5158	323938	0.0159228
scaffold3_137_ref0000142_ref0000121	4960	451517	0.0109852
scaffold3_140_ref0000118_ref0000016	5944	470664	0.012629
scaffold3_143_ref0000121_ref0000095	2430	219409	0.0110752
scaffold3_144_ref0000122_ref0000188	2338	237375	0.00984939
scaffold3_146_ref0000124_ref0000162	6395	564074	0.0113372
scaffold3_150_ref0000136_ref0000014	2762	248360	0.011121
scaffold3_151_ref0000098_ref0000065	3083	270770	0.011386
scaffold3_152_ref0000097_ref0000182	3275	294605	0.0111166
scaffold3_159_ref0000090_ref0000151	8802	630242	0.0139661
scaffold3_15_ref0000056_ref0000196	1294	96492	0.0134104
scaffold3_161_ref0000066_ref0000098	9369	736440	0.012722
scaffold3_170_ref0000030_ref0000054	7238	493545	0.0146653
scaffold3_172_ref0000034_ref0000171	12914	1124035	0.011489
scaffold3_186_ref0000027_ref0000076	6830	531393	0.012853
scaffold3_190_ref0000184_ref0000152	2069	160278	0.0129088
scaffold3_196_ref0000186_ref0000175	2496	193625	0.0128909
scaffold3_1_ref0000007_ref0000033	1016	98496	0.0103151
scaffold3_22_ref0000076_ref0000028	7454	556916	0.0133844
scaffold3_25_ref0000083_ref0000177	16932	1447218	0.0116997
scaffold3_26_ref0000080_ref0000045	1275	143263	0.00889972
scaffold3_27_ref0000081_ref0000078	5096	447975	0.0113756
scaffold3_29_ref0000075_ref0000019	1445	130157	0.011102
scaffold3_33_ref0000109_ref0000160	3315	293641	0.0112893
scaffold3_35_ref0000103_ref0000036	11451	881772	0.0129864
scaffold3_3_ref0000005_ref0000163	1583	125115	0.0126524
scaffold3_42_ref0000128_ref0000190	1758	135463	0.0129777
scaffold3_46_ref0000132_ref0000205	2234	189443	0.0117925
scaffold3_47_ref0000133_ref0000147	29567	2565943	0.0115229
scaffold3_4_ref0000012_ref0000109	25432	2057127	0.0123629
scaffold3_55_ref0000154_ref0000002	8517	691606	0.0123148
scaffold3_58_ref0000157_ref0000026	11242	922757	0.0121831
scaffold3_59_ref0000156_ref0000165	17129	1296981	0.0132068
scaffold3_5_ref0000011_ref0000130	2664	186454	0.0142877
scaffold3_63_ref0000177_ref0000047	3935	324209	0.0121372
scaffold3_64_ref0000174_ref0000187	4134	370931	0.0111449
scaffold3_65_ref0000175_ref0000186	4903	349829	0.0140154
scaffold3_68_ref0000170_ref0000015	21987	1817860	0.012095
scaffold3_6_ref0000010_ref0000005	21517	1622619	0.0132607
scaffold3_70_ref0000197_ref0000132	8010	701385	0.0114203
scaffold3_75_ref0000200_ref0000204	1181	108460	0.0108888
scaffold3_77_ref0000202_ref0000101	822	81439	0.0100934
scaffold3_88_ref0000023_ref0000106	5244	432286	0.0121309
scaffold3_8_ref0000002_ref0000084	1049	96419	0.0108796
scaffold3_91_ref0000045_ref0000061	6349	491378	0.0129208
scaffold3_94_ref0000042_ref0000059	2077	170183	0.0122045
scaffold3_9_ref0000001_ref0000143	3312	215917	0.0153392

### Sheet: Leptomonas
Chromosome	Segregating sites	Chr sizes	Segrgating_sites/Size
LpyrH10_12	37600	817777	0.0459783
LpyrH10_02	94263	2364170	0.0398715
LpyrH10_05	58975	1491553	0.0395393
LpyrH10_03	76212	1967654	0.0387324
LpyrH10_14	27334	713073	0.0383327
LpyrH10_07	42743	1116982	0.0382665
LpyrH10_11	31289	820048	0.0381551
LpyrH10_21	21754	570758	0.0381142
LpyrH10_09	34010	910096	0.0373697
LpyrH10_06	55030	1478621	0.0372171
LpyrH10_04	68890	1863168	0.0369747
LpyrH10_18	22784	618647	0.0368288
LpyrH10_22	19250	523060	0.0368027
LpyrH10_20	21969	604854	0.0363212
LpyrH10_08	37871	1053738	0.0359397
LpyrH10_29	14769	412459	0.0358072
LpyrH10_01	106955	2995728	0.0357025
LpyrH10_10	30814	871843	0.0353435
LpyrH10_32	11186	325280	0.0343888
LpyrH10_13	25753	756024	0.0340637
LpyrH10_15	24698	726778	0.0339829
LpyrH10_23	16878	502615	0.0335804
LpyrH10_17	22110	665156	0.0332403
LpyrH10_16	21367	644205	0.033168
LpyrH10_25	21730	666592	0.0325987
LpyrH10_19	19314	605662	0.0318891
LpyrH10_26	14140	454809	0.03109
LpyrH10_28	12554	429499	0.0292294
LpyrH10_30	11415	412374	0.0276812
LpyrH10_24	13184	483382	0.0272745
LpyrH10_39	3526	131842	0.0267441
LpyrH10_31	10019	388584	0.0257834
LpyrH10_34	7429	299002	0.024846
LpyrH10_35	5689	230914	0.0246369
LpyrH10_33	7888	323297	0.0243986
LpyrH10_36	3847	161861	0.0237673
LpyrH10_38	3809	175867	0.0216584
LpyrH10_27	9359	437959	0.0213696
LpyrH10_37	3136	155872	0.0201191
