## Supplementary table 7 for "Aneuploidies are an ancestral feature of trypanosomatids, and an ancient chromosome duplication is maintained in extant species"

### Sheet: Leishmania donovani
Gene_id	Chr	Ini_pos	Final_pos	Size	PI	Snp_count	Parent	Description
LdBPK.31.2.002570.1	31	1276609	1277091	482	0.00370874	7	LdBPK.31.2.002570	2Fe-2S iron-sulfur cluster binding domain containing protein%2C putative
LdBPK.31.2.002590.1	31	1279000	1279425	425	0.00364097	6	LdBPK.31.2.002590	2Fe-2S iron-sulfur cluster binding domain containing protein%2C putative
LdBPK.31.2.001070.1	31	444406	445197	791	0.00371301	8	LdBPK.31.2.001070	Biotin/lipoate A/B protein ligase family%2C putative
LdBPK.31.2.002090.1	31	1049370	1050765	1395	0.0052139	21	LdBPK.31.2.002090:pseudogene	CRAL/TRIO domain containing protein%2C putative
LdLV9.31.2.207850.1	31	1046848	1048257	1409	0.0038763	16	LdLV9.31.2.207850:pseudogene	CRAL/TRIO domain containing protein%2C putative
LdBPK.25.2.001540.1	31	152391	154238	1847	0.00375858	21	LdBPK.25.2.001540:pseudogene	Domain of unknown function (DUF1935)/Calpain family cysteine protease%2C putative
LdBPK.31.2.001120.1	31	463498	464127	629	0.00436953	8	LdBPK.31.2.001120	emp24/gp25L/p24 family/GOLD%2C putative
LdBPK.31.2.000270.1	31	76368	76859	491	0.0042912	8	LdBPK.31.2.000270	hypothetical protein%2C conserved
LdBPK.31.2.000490.1	31	178449	179171	722	0.00347184	7	LdBPK.31.2.000490:pseudogene	hypothetical protein%2C conserved
LdBPK.31.2.000650.1	31	237551	240001	2450	0.00415445	29	LdBPK.31.2.000650	hypothetical protein%2C conserved
LdBPK.31.2.000945.1	31	361750	362430	680	0.00398097	11	LdBPK.31.2.000945:pseudogene	hypothetical protein%2C conserved
LdBPK.31.2.001400.1	31	629306	631927	2621	0.00514434	32	LdBPK.31.2.001400	hypothetical protein%2C conserved
LdBPK.31.2.001610.1	31	803890	804261	371	0.00514255	5	LdBPK.31.2.001610	hypothetical protein%2C conserved
LdBPK.31.2.001890.1	31	930327	930632	305	0.00677686	10	LdBPK.31.2.001890	hypothetical protein%2C conserved
LdBPK.31.2.002080.1	31	1037204	1038706	1502	0.00423587	15	LdBPK.31.2.002080	hypothetical protein%2C conserved
LdBPK.31.2.002130.1	31	1054300	1055742	1442	0.00500831	19	LdBPK.31.2.002130:pseudogene	hypothetical protein%2C conserved
LdBPK.31.2.002200.1	31	1088378	1091527	3149	0.00359715	37	LdBPK.31.2.002200	hypothetical protein%2C conserved
LdBPK.31.2.002250.1	31	1121024	1123330	2306	0.00354392	25	LdBPK.31.2.002250	hypothetical protein%2C conserved
LdBPK.31.2.002260.1	31	1131376	1133139	1763	0.00788762	32	LdBPK.31.2.002260	hypothetical protein%2C conserved
LdBPK.31.2.002300.1	31	1158913	1160253	1340	0.00442225	19	LdBPK.31.2.002300	hypothetical protein%2C conserved
LdBPK.31.2.002490.1	31	1249159	1249770	611	0.00377877	5	LdBPK.31.2.002490	hypothetical protein%2C conserved
LdBPK.31.2.002530.1	31	1267855	1268439	584	0.00431844	8	LdBPK.31.2.002530	hypothetical protein%2C conserved
LdBPK.31.2.002550.1	31	1272929	1274433	1504	0.00678686	30	LdBPK.31.2.002550:pseudogene	hypothetical protein%2C conserved
LdBPK.31.2.002750.1	31	1342798	1344810	2012	0.00354524	24	LdBPK.31.2.002750	hypothetical protein%2C conserved
LdBPK.31.2.003120.1	31	1465119	1466492	1373	0.00335345	16	LdBPK.31.2.003120	hypothetical protein%2C conserved
LdLV9.31.2.207950.1	31	1283406	1285208	1802	0.00391085	19	LdLV9.31.2.207950:pseudogene	hypothetical protein%2C conserved
LdLV9.31.2.208080.1	31	1525952	1526191	239	0.00851549	9	LdLV9.31.2.208080	hypothetical protein%2C conserved
LdBPK.31.2.002540.1	31	1269499	1270596	1097	0.00404636	12	LdBPK.31.2.002540	Lipase (class 3)%2C putative
LdLV9.31.2.207640.1	31	466036	467253	1217	0.00398346	12	LdLV9.31.2.207640	Peptidase family M20/M25/M40/Peptidase dimerisation domain containing protein%2C putative
LdBPK.31.2.002990.1	31	1414330	1418052	3722	0.00332054	32	LdBPK.31.2.002990	Region in Clathrin and VPS%2C putative
LdBPK.31.2.002950.1	31	1407452	1408087	635	0.00524872	7	LdBPK.31.2.002950	Ribosomal protein L7/L12 C-terminal domain containing protein%2C putative
LdBPK.31.2.002860.1	31	1379632	1380573	941	0.00385748	10	LdBPK.31.2.002860	RNA recognition motif. (a.k.a. RRM%2C RBD%2C or RNP domain)%2C putative
LdLV9.31.2.207890.1	31	1182828	1183907	1079	0.00470442	15	LdLV9.31.2.207890:pseudogene	S1/P1 Nuclease%2C putative
LdBPK.31.2.001390.1	31	623664	628106	4442	0.0037812	41	LdBPK.31.2.001390	SPRY domain containing protein%2C putative
LdLV9.31.2.207510.1	31	218618	219823	1205	0.0036368	12	LdLV9.31.2.207510:pseudogene	Transmembrane amino acid transporter protein/Tryptophan/tyrosine permease family%2C putative

### Sheet: Leptomonas
Gene_id	Chr	Ini_pos	Final_pos	Size	PI	Snp_count	Parent	Description
LpyrH10_12_0130	LpyrH10_12	30149	33249	3100	0.0153059	138	LpyrH10_12_0130	Hypothetical protein%2C conserved
LpyrH10_12_0220	LpyrH10_12	61211	63078	1867	0.0137118	146	LpyrH10_12_0220	hypothetical protein%2C unknown function
LpyrH10_12_0250	LpyrH10_12	75734	77805	2071	0.0167846	142	LpyrH10_12_0250	hypothetical protein unique for Leptomonas pyrrhocoris
LpyrH10_12_0290	LpyrH10_12	95934	99395	3461	0.0135918	265	LpyrH10_12_0290	hypothetical protein unique for Leptomonas pyrrhocoris
LpyrH10_12_0340	LpyrH10_12	115765	118346	2581	0.0137423	171	LpyrH10_12_0340	hypothetical protein unique for Leptomonas pyrrhocoris
LpyrH10_12_1720	LpyrH10_12	655265	657404	2139	0.0138329	110	LpyrH10_12_1720	Hypothetical protein%2C unknown function
LpyrH10_12_1750	LpyrH10_12	659668	662103	2435	0.0160627	143	LpyrH10_12_1750	hypothetical protein
LpyrH10_29_0230	LpyrH10_29	50086	50721	635	0.0132573	33	LpyrH10_29_0230	hypothetical protein unique for Leptomonas pyrrhocoris
LpyrH10_29_0350	LpyrH10_29	92418	94138	1720	0.0144346	100	LpyrH10_29_0350	hypothetical protein%2C unknown function
LpyrH10_29_0360	LpyrH10_29	95078	97330	2252	0.0133511	126	LpyrH10_29_0360	hypothetical protein%2C unknown function
LpyrH10_29_0420	LpyrH10_29	107804	108500	696	0.0134512	37	LpyrH10_29_0420	hypothetical protein%2C unknown function
LpyrH10_29_0440	LpyrH10_29	111440	112308	868	0.0140765	56	LpyrH10_29_0440	hypothetical protein%2C unknown function
LpyrH10_32_0020	LpyrH10_32	1971	3122	1151	0.0141246	40	LpyrH10_32_0020	lipase precursor-like protein
LpyrH10_32_0070	LpyrH10_32	12876	14787	1911	0.014824	94	LpyrH10_32_0070	hypothetical protein%2C conserved
LpyrH10_32_0220-1	LpyrH10_32	47416	47640	224	0.0146449	18	LpyrH10_32_0220	hypothetical protein unique for Leptomonas pyrrhocoris
LpyrH10_32_0230	LpyrH10_32	48554	50083	1529	0.0134668	78	LpyrH10_32_0230	hypothetical protein%2C unknown function
LpyrH10_32_0480	LpyrH10_32	129521	131500	1979	0.0152312	93	LpyrH10_32_0480	amino acid transporter aATP11%2C putative
LpyrH10_32_0840	LpyrH10_32	245347	245966	619	0.0137485	30	LpyrH10_32_0840	Hypothetical protein%2C conserved
LpyrH10_32_0850-1	LpyrH10_32	246132	246404	272	0.0143256	15	LpyrH10_32_0850	hypothetical protein%2C conserved
LpyrH10_32_1210	LpyrH10_32	321635	322429	794	0.0132633	49	LpyrH10_32_1210	ferrochelatase-like protein

### Sheet: C.bombi
Gene_id	Chr	Ini_pos	Final_pos	PI	Snp_count
Cb.1.73370-mRNA-1	0	1158	2125	0.00640683	30
Cb.1.74570-mRNA-1	0	41729	42211	0.00515472	10
Cb.1.72910-mRNA-1	0	285290	286165	0.00565828	23
Cb.1.74360-mRNA-1	0	319117	319767	0.00626181	20
Cb.1.72670-mRNA-1	0	340317	342248	0.00508248	44
Cb.1.74250-mRNA-1	0	357562	357798	0.00570868	7
Cb.1.72130-mRNA-1	0	368978	372667	0.0049676	77
Cb.1.73270-mRNA-1	0	403277	404557	0.00502495	37
Cb.1.72830-mRNA-1	0	420500	422002	0.00522191	38
Cb.1.73020-mRNA-1	0	422879	424111	0.00858533	42
Cb.1.73190-mRNA-1	0	425167	425811	0.00627224	20
Cb.1.74660-mRNA-1	0	448890	449408	0.004981	11
Cb.1.74620-mRNA-1	0	452506	452910	0.00641198	12
Cb.1.74640-mRNA-1	0	455682	456083	0.00480348	10
Cb.1.73300-mRNA-1	0	672089	672367	0.00652835	9
Cb.1.72370-mRNA-1	0	856048	857403	0.00496246	35
Cb.1.74100-mRNA-1	0	883244	883777	0.00541968	15
Cb.1.73260-mRNA-1	0	893615	894889	0.00481262	34
Cb.1.73770-mRNA-1	0	943559	944047	0.00560208	15
Cb.1.74180-mRNA-1	0	944198	944425	0.00477039	4
Cb.1.73480-mRNA-1	0	944509	944994	0.00748904	11
Cb.1.74910-mRNA-1	0	974095	976074	0.00526215	42
Cb.1.74920-mRNA-1	0	982151	982671	0.00668831	13
Cb.1.71890-mRNA-1	0	1016797	1017006	0.00527966	6
Cb.1.73720-mRNA-1	0	1070482	1071063	0.0063474	16
Cb.1.73290-mRNA-1	0	1090725	1091018	0.00498009	9
Cb.1.72340-mRNA-1	0	1149869	1151466	0.00613522	50
Cb.1.73890-mRNA-1	0	1219389	1220012	0.00743237	16
Cb.1.72410-mRNA-1	0	1286258	1286623	0.00583911	9
Cb.1.73710-mRNA-1	0	1325027	1325638	0.00558227	15
Cb.1.73380-mRNA-1	0	1342349	1342903	0.00779133	19
Cb.1.73350-mRNA-1	0	1351273	1352046	0.00686431	22
Cb.1.74820-mRNA-1	0	1407750	1408240	0.00536316	15
Cb.1.74460-mRNA-1	0	1412292	1412669	0.00489585	10
Cb.1.72770-mRNA-1	0	1433090	1433650	0.00686954	15
Cb.1.73490-mRNA-1	0	1441451	1441924	0.00519141	13
Cb.1.73950-mRNA-1	0	1445100	1445525	0.00554713	15
Cb.1.74200-mRNA-1	0	1446271	1446582	0.00758243	12
Cb.1.58330-mRNA-1	9	104343	105146	0.00550642	20
