## Supplementary table 8 for "Aneuploidies are an ancestral feature of trypanosomatids, and an ancient chromosome duplication is maintained in extant species"

### Sheet: All_Tritryps
GO.ID	Term	Annotated	Significant	Expected	classicFisher	weightFisher	elinFisher	adustfisherC	adustfisherW	adustfisherE	proportion
Biological Process
GO:0010038	response to metal ion	12	3	0.07	4e-05	4e-05	4e-05	0.000204545	0.001125	0.001125	25
GO:0051225	spindle assembly	29	3	0.17	0.00063	0.00063	0.00063	0.00205435	0.0128864	0.0128864	10.3448
GO:0036159	inner dynein arm assembly	10	4	0.06	2.2e-07	2.2e-07	2.2e-07	3.23437e-06	8.25e-06	8.25e-06	40
GO:0003341	cilium movement	70	4	0.41	0.00074	0.00074	0.00074	0.00234507	0.013875	0.013875	5.71429
GO:0016480	negative regulation of transcription by RNA polymerase III	5	5	0.03	6e-12	6e-12	6e-12	6.75e-10	1.35e-09	1.35e-09	100
GO:0043987	histone H3-S10 phosphorylation	8	5	0.05	3.3e-10	3.3e-10	3.3e-10	1.85625e-08	3.7125e-08	3.7125e-08	62.5
GO:0006122	mitochondrial electron transport, ubiquinol to cytochrome c	11	5	0.06	2.7e-09	2.7e-09	2.7e-09	8.67857e-08	1.51875e-07	1.51875e-07	45.4545
GO:0051452	intracellular pH reduction	11	5	0.06	2.7e-09	2.7e-09	2.7e-09	8.67857e-08	1.51875e-07	1.51875e-07	45.4545
GO:0046513	ceramide biosynthetic process	16	5	0.09	2.5e-08	2.5e-08	2.5e-08	4.32692e-07	1.125e-06	1.125e-06	31.25
GO:0006874	cellular calcium ion homeostasis	29	5	0.17	6.4e-07	6.4e-07	6.4e-07	7.57895e-06	2.05714e-05	2.05714e-05	17.2414
GO:1902600	proton transmembrane transport	107	5	0.62	0.0004	0.0004	0.0004	0.00138462	0.009	0.009	4.6729
GO:0006457	protein folding	445	10	2.59	0.00026	0.00026	0.00026	0.000959016	0.0065	0.0065	2.24719
Cellular Component
GO:0005750	mitochondrial respiratory chain complex III	13	3	0.08	5.4e-05	5.4e-05	5.4e-05	0.000833143	0.000972	0.000972	23.0769
GO:0005788	endoplasmic reticulum lumen	13	3	0.08	5.4e-05	5.4e-05	5.4e-05	0.000833143	0.000972	0.000972	23.0769
GO:0000922	spindle pole	56	3	0.33	0.00433	0.00433	0.00433	0.02598	0.046764	0.046764	5.35714
GO:0020038	subpellicular network	5	5	0.03	6.4e-12	6.4e-12	6.4e-12	3.456e-10	3.456e-10	3.456e-10	100
GO:0061576	acyl-CoA ceramide synthase complex	5	5	0.03	6.4e-12	6.4e-12	6.4e-12	3.456e-10	3.456e-10	3.456e-10	100
GO:0030863	cortical cytoskeleton	111	5	0.65	0.0005	0.0005	0.0005	0.0045	0.00771429	0.00771429	4.5045
GO:0097542	ciliary tip	124	5	0.73	0.00082	0.00082	0.00082	0.00632571	0.00984	0.00984	4.03226
GO:0000331	contractile vacuole	254	7	1.49	0.00076	0.00076	0.00076	0.00631385	0.00984	0.00984	2.75591
GO:0020022	acidocalcisome	140	9	0.82	1.4e-07	1.4e-07	1.4e-07	3.78e-06	5.04e-06	5.04e-06	6.42857
GO:0020016	ciliary pocket	445	12	2.6	1.3e-05	1.3e-05	1.3e-05	0.0002808	0.000351	0.000351	2.69663
Molecular Function
GO:0015926	glucosidase activity	11	3	0.06	2.7e-05	2.7e-05	2.7e-05	0.000324	0.000432	0.000432	27.2727
GO:0030246	carbohydrate binding	46	3	0.26	0.00216	0.00216	0.00216	0.01296	0.02592	0.02592	6.52174
GO:0009678	hydrogen-translocating pyrophosphatase activity	5	5	0.03	4.9e-12	4.9e-12	4.9e-12	2.352e-10	2.352e-10	2.352e-10	100
GO:0050291	sphingosine N-acyltransferase activity	5	5	0.03	4.9e-12	4.9e-12	4.9e-12	2.352e-10	2.352e-10	2.352e-10	100
GO:0008121	ubiquinol-cytochrome-c reductase activity	11	5	0.06	2.2e-09	2.2e-09	2.2e-09	5.28e-08	7.04e-08	7.04e-08	45.4545
GO:0004427	inorganic diphosphatase activity	16	5	0.09	2e-08	2e-08	2e-08	3.84e-07	4.8e-07	4.8e-07	31.25
GO:0003899	DNA-directed 5'-3' RNA polymerase activity	135	5	0.76	0.00096	0.00096	0.00096	0.00658286	0.0131657	0.0131657	3.7037
GO:0004198	calcium-dependent cysteine-type endopeptidase activity	76	6	0.43	4.2e-06	4.2e-06	4.2e-06	5.76e-05	8.064e-05	8.064e-05	7.89474
GO:0003924	GTPase activity	259	6	1.45	0.00333	0.00333	0.00333	0.0188047	0.03552	0.03552	2.3166

### Sheet: Leishmania_Tbrucei
GO.ID	Term	Annotated	Significant	Expected	classicFisher	weightFisher	elinFisher	adustfisherC	adustfisherW	adustfisherE	proportion
Biological Process
None
Cellular Component
None
Molecular Function
GO:0003729	mRNA binding	370	2	0.09	0.0021	0.0021	0.0021	0.0147	0.0147	0.0147	0.540541

### Sheet: Leishmania_Tcruzi
GO.ID	Term	Annotated	Significant	Expected	classicFisher	weightFisher	elinFisher	adustfisherC	adustfisherW	adustfisherE	proportion
Biological Process
GO:0006865	amino acid transport	30	3	0.04	6.6e-06	0.00038	0.00038	0.000198	0.0057	0.0057	10
GO:0006508	proteolysis	625	6	0.8	6.8e-05	6.8e-05	6.8e-05	0.00051	0.00204	0.00204	0.96
Cellular Component
GO:0051286	cell tip	150	4	0.14	9.8e-06	9.8e-06	9.8e-06	0.000245	0.000245	0.000245	2.66667
GO:0005886	plasma membrane	278	4	0.26	0.00011	0.00011	0.00011	0.0006875	0.000916667	0.000916667	1.43885
GO:0016021	integral component of membrane	3001	10	2.83	8.3e-05	8.3e-05	8.3e-05	0.0006875	0.000916667	0.000916667	0.333222
Molecular Function
GO:0005275	amine transmembrane transporter activity	16	2	0.02	0.00013	0.00013	0.00013	0.00078	0.00312	0.00312	12.5
GO:0008408	3'-5' exonuclease activity	33	2	0.04	0.00056	0.00056	0.00056	0.00298667	0.00896	0.00896	6.06061
GO:0008017	microtubule binding	194	3	0.21	0.00106	0.00106	0.00106	0.005088	0.01272	0.01272	1.54639
GO:0003777	microtubule motor activity	230	3	0.25	0.00174	0.00174	0.00174	0.00696	0.016704	0.016704	1.30435
GO:0004198	calcium-dependent cysteine-type endopeptidase activity	56	6	0.06	1.3e-11	1.3e-11	1.3e-11	6.24e-10	6.24e-10	6.24e-10	10.7143

### Sheet: Tbrucei_Tcruzi
GO.ID	Term	Annotated	Significant	Expected	classicFisher	weightFisher	elinFisher	adustfisherC	adustfisherW	adustfisherE	proportion
Biological Process
GO:0006506	GPI anchor biosynthetic process	87	22	0.36	< 1e-30	<1e-30	<1e-30	5.07143e-30	3.55e-29	3.55e-29	25.2874
GO:0006486	protein glycosylation	142	35	0.58	< 1e-30	<1e-30	<1e-30	5.07143e-30	3.55e-29	3.55e-29	24.6479
Cellular Component
GO:0000139	Golgi membrane	167	23	0.51	< 1e-30	< 1e-30	< 1e-30	2.55e-29	5.1e-29	5.1e-29	13.7725
GO:0016021	integral component of membrane	3216	28	9.88	5.7e-08	5.7e-08	5.7e-08	2.907e-07	1.4535e-06	1.4535e-06	0.870647
Molecular Function
GO:0016905	myosin heavy chain kinase activity	2	2	0.01	1.1e-05	1.1e-05	1.1e-05	7.22857e-05	0.0001265	0.0001265	100
GO:0004114	3',5'-cyclic-nucleotide phosphodiesterase activity	22	4	0.07	7.7e-07	7.7e-07	7.7e-07	5.90333e-06	1.18067e-05	1.18067e-05	18.1818
GO:0004722	protein serine/threonine phosphatase activity	111	4	0.37	0.00051	0.00051	0.00051	0.00213273	0.004692	0.004692	3.6036
GO:0008194	UDP-glycosyltransferase activity	51	22	0.17	< 1e-30	< 1e-30	< 1e-30	2.3e-29	4.6e-29	4.6e-29	43.1373
GO:0016757	transferase activity, transferring glycosyl groups	206	28	0.69	< 1e-30	1.6e-07	1.6e-07	2.3e-29	3.68e-06	3.68e-06	13.5922

### Sheet: Leishmania
GO.ID	Term	Annotated	Significant	Expected	classicFisher	weightFisher	elinFisher	adustfisherC	adustfisherW	adustfisherE	proportion
Biological Process
GO:0006656	phosphatidylcholine biosynthetic process	3	2	0.03	0.00026	0.00026	0.00026	0.02496	0.04992	0.04992	66.6667
Cellular Component
GO:0016021	integral component of membrane	1298	32	11.92	3.2e-10	3.2e-10	3.2e-10	1.2e-08	2.4e-08	2.4e-08	2.46533
Molecular Function
None

### Sheet: Tbrucei
GO.ID	Term	Annotated	Significant	Expected	classicFisher	weightFisher	elinFisher	adustfisherC	adustfisherW	adustfisherE	proportion
Biological Process
GO:0006171	cAMP biosynthetic process	61	17	0.26	< 1e-30	< 1e-30	< 1e-30	1.3e-29	6.5e-29	6.5e-29	27.8689
GO:0035556	intracellular signal transduction	219	18	0.94	1.1e-22	1.1e-22	1.1e-22	5.5e-22	3.575e-21	3.575e-21	8.21918
Cellular Component
GO:0016021	integral component of membrane	1513	20	6.18	1.4e-07	1.4e-07	1.4e-07	6.49e-06	8.26e-06	8.26e-06	1.32188
Molecular Function
GO:0004016	adenylate cyclase activity	59	18	0.28	< 1e-30	<1e-30	<1e-30	1.03e-29	3.1e-29	3.1e-29	30.5085

### Sheet: Tcruzi
GO.ID	Term	Annotated	Significant	Expected	classicFisher	weightFisher	elinFisher	adustfisherC	adustfisherW	adustfisherE	proportion
Biological Process
GO:0006526	arginine biosynthetic process	8	4	0.02	1.1e-09	1.1e-09	1.1e-09	4.84e-08	4.84e-08	4.84e-08	50
GO:0006508	proteolysis	481	8	1.06	3.4e-06	3.4e-06	3.4e-06	2.56667e-05	7.48e-05	7.48e-05	1.6632
Cellular Component
None
Molecular Function
GO:0019213	deacetylase activity	19	4	0.05	1.6e-07	1.6e-07	1.6e-07	3.68e-06	3.91e-06	3.68e-06	21.0526
GO:0008237	metallopeptidase activity	227	8	0.62	8.1e-08	1.7e-07	8.1e-08	3.68e-06	3.91e-06	3.68e-06	3.52423
